# Naturally occurring combinations of receptors from single cell transcriptomics in endothelial cells

**DOI:** 10.1101/2021.01.04.425317

**Authors:** Sergii Domanskyi, Alex Hakansson, Michelle Meng, Benjamin K Pham, Joshua S. Graff Zivin, Carlo Piermarocchi, Giovanni Paternostro, Napoleone Ferrara

## Abstract

VEGF inhibitor drugs have been successful, especially in ophthalmology, but not all patients respond to them. Combinations of drugs are likely to be needed for more effective therapies of angiogenesis-related diseases. In this paper we describe naturally occurring combinations of receptors in endothelial cells that might help to understand how cells communicate and to identify targets for drug combinations. We also develop and share a new software tool called DECNEO to identify them.

Single-cell gene expression data are used to identify a set of co-expressed endothelial cell receptors, conserved among species (mice and humans) and enriched, within a network, of connections to up-regulated genes. This set includes several receptors previously shown to play a role in angiogenesis. Multiple statistical tests from large datasets, including an independent validation set, support the reproducibility, evolutionary conservation and role in angiogenesis of these naturally occurring combinations of receptors. We also show tissue-specific combinations and, in the case of choroid endothelial cells, consistency with both well-established and recent experimental findings, presented in a separate paper.

The results and methods presented here advance the understanding of signaling to endothelial cells. The methods are generally applicable to the decoding of intercellular combinations of signals.
