## Supplementary material for "Naturally occurring combinations of receptors from single cell transcriptomics in endothelial cells": Table S5

### Sheet: PanglaoDB studies
SRA	Accession	Date
SRA878024	PRJNA534093	2019-04-22
SRA877776	GSE130113	2019-04-21
SRA868105	GSE129057	2019-03-29
SRA868228	GSE129079	2019-03-29
SRA867342	GSE129007	2019-03-28
SRA866994	GSE128854	2019-03-26
SRA862468	PRJNA528197	2019-03-20
SRA856537	GSE127955	2019-03-06
SRA856483	GSE127724	2019-03-01
SRA850958	GSE126836	2019-02-20
SRA851241	GSE126834	2019-02-20
SRA850127	GSE126707	2019-02-18
SRA849423	GSE126579	2019-02-14
SRA843432	GSE126027	2019-02-02
SRA839328	GSE125680	2019-01-25
SRA837885	GSE125492	2019-01-23
SRA834897	GSE125088	2019-01-15
SRA832392	GSE124872	2019-01-09
SRA830037	GSE124562	2019-01-02
SRA826293	GSE124263	2018-12-21
SRA824823	GSE124061	2018-12-18
SRA823777	GSE123926	2018-12-17
SRA823298	GSE123844	2018-12-14
SRA822763	GSE123587	2018-12-10
SRA834109	PRJNA508890	2018-12-07
SRA832580	PRJNA508890	2018-12-07
SRA819380	GSE123400	2018-12-06
SRA815737	GSE123046	2018-11-28
SRA815866	GSE123078	2018-11-28
SRA814476	GSE122846	2018-11-23
SRA815945	GSE122730	2018-11-20
SRA812961	GSE122712	2018-11-19
SRA808665	GSE122473	2018-11-13
SRA807566	GSE122329	2018-11-08
SRA801845	GSE122057	2018-11-01
SRA801396	GSE122012	2018-10-31
SRA802096	GSE122043	2018-10-31
SRA800102	GSE121891	2018-10-29
SRA797009	GSE121598	2018-10-22
SRA797768	GSE121568	2018-10-22
SRA796267	GSE121540	2018-10-19
SRA795539	GSE121429	2018-10-17
SRA794656	GSE121267	2018-10-15
SRA794672	GSE121287	2018-10-15
SRA790762	GSE120960	2018-10-09
SRA793426	GSE121034	2018-10-09
SRA788412	GSE120787	2018-10-03
SRA784242	GSE120506	2018-09-26
SRA784304	GSE120522	2018-09-26
SRA783079	GSE120410	2018-09-25
SRA783173	GSE120421	2018-09-25
SRA784190	GSE120462	2018-09-25
SRA783521	GSE120372	2018-09-24
SRA782908	PRJNA492902	2018-09-24
SRA779509	GSE120221	2018-09-19
SRA780044	GSE120199	2018-09-19
SRA776751	GSE120067	2018-09-17
SRA768499	GSE119562	2018-09-06
SRA769148	GSE119594	2018-09-06
SRA767215	GSE119484	2018-09-05
SRA767234	GSE119506	2018-09-05
SRA767245	GSE119507	2018-09-05
SRA769176	GSE119373	2018-09-03
SRA765288	GSE119352	2018-08-31
SRA765376	GSE119355	2018-08-31
SRA763890	GSE119139	2018-08-28
SRA762414	GSE118932	2018-08-22
SRA758635	GSE118555	2018-08-14
SRA774683	PRJNA486019	2018-08-14
SRA757817	GSE118486	2018-08-13
SRA757237	GSE118436	2018-08-12
SRA755541	GSE118292	2018-08-08
SRA758541	GSE118237	2018-08-07
SRA753635	GSE118180	2018-08-06
SRA751294	GSE118068	2018-08-03
SRA749327	GSE117988	2018-08-01
SRA748166	GSE117893	2018-07-30
SRA748172	GSE117895	2018-07-30
SRA745567	GSE117770	2018-07-27
SRA745734	GSE117783	2018-07-27
SRA745740	GSE117794	2018-07-27
SRA745744	GSE117788	2018-07-27
SRA742982	GSE117437	2018-07-20
SRA742961	GSE117403	2018-07-19
SRA740174	GSE117131	2018-07-16
SRA739096	GSE117079	2018-07-13
SRA738401	GSE117011	2018-07-12
SRA734405	GSE116718	2018-07-06
SRA732346	GSE116555	2018-07-02
SRA728025	GSE116222	2018-06-25
SRA728071	GSE116240	2018-06-25
SRA760933	GSE116113	2018-06-21
SRA729910	GSE115982	2018-06-19
SRA722368	GSE115859	2018-06-15
SRA721637	GSE115795	2018-06-14
SRA719952	PRJNA475691	2018-06-12
SRA719240	GSE115600	2018-06-11
SRA716608	GSE115469	2018-06-07
SRA716152	GSE115404	2018-06-06
SRA716153	GSE115405	2018-06-06
SRA713577	GSE115189	2018-05-31
SRA711898	GSE115006	2018-05-29
SRA711739	GSE114952	2018-05-27
SRA709816	GSE114802	2018-05-23
SRA710104	PRJNA472816	2018-05-23
SRA709693	GSE114793	2018-05-22
SRA705190	GSE114530	2018-05-16
SRA704181	GSE114459	2018-05-15
SRA703206	GSE114374	2018-05-13
SRA701836	GSE114278	2018-05-10
SRA701877	GSE114297	2018-05-10
SRA701993	GSE114313	2018-05-10
SRA701192	GSE114218	2018-05-09
SRA699165	PRJNA454713	2018-05-02
SRA697687	GSE113854	2018-04-30
SRA695134	GSE113660	2018-04-25
SRA694785	GSE113576	2018-04-24
SRA693675	GSE113466	2018-04-20
SRA692557	GSE113320	2018-04-18
SRA691388	GSE113196	2018-04-16
SRA852206	PRJNA450425	2018-04-16
SRA688834	GSE113111	2018-04-13
SRA691149	PRJNA450371	2018-04-13
SRA688150	GSE113049	2018-04-12
SRA688526	GSE113089	2018-04-12
SRA689041	GSE113043	2018-04-12
SRA700673	GSE113036	2018-04-12
SRA683818	GSE112837	2018-04-07
SRA681285	GSE112671	2018-04-04
SRA681661	GSE112711	2018-04-04
SRA678017	GSE112570	2018-03-30
SRA675945	GSE112436	2018-03-28
SRA676027	PRJNA446070	2018-03-28
SRA675486	GSE112393	2018-03-27
SRA667709	GSE112013	2018-03-19
SRA670243	PRJNA438862	2018-03-19
SRA667466	PRJNA438862	2018-03-19
SRA666103	GSE111752	2018-03-13
SRA666404	GSE111704	2018-03-12
SRA665712	PRJNA437838	2018-03-12
SRA665588	GSE111664	2018-03-11
SRA665127	GSE111588	2018-03-08
SRA665153	GSE111598	2018-03-08
SRA665175	GSE111599	2018-03-08
SRA664819	GSE111527	2018-03-07
SRA664089	GSE111402	2018-03-05
SRA664171	GSE111429	2018-03-05
SRA662115	GSE111107	2018-02-26
SRA662118	GSE111113	2018-02-26
SRA661790	GSE111049	2018-02-23
SRA661992	GSE111070	2018-02-23
SRA661260	GSE111026	2018-02-22
SRA660949	GSE110973	2018-02-21
SRA660675	GSE110909	2018-02-20
SRA658915	GSE110501	2018-02-12
SRA653146	PRJNA432002	2018-01-29
SRA652805	GSE109718	2018-01-26
SRA652149	PRJNA431433	2018-01-24
SRA650986	GSE109404	2018-01-19
SRA650215	GSE109205	2018-01-15
SRA646572	PRJNA429950	2018-01-14
SRA645779	GSE109033	2018-01-10
SRA645804	GSE109037	2018-01-10
SRA645836	GSE109049	2018-01-10
SRA645056	GSE108891	2018-01-08
SRA644036	GSE108788	2018-01-04
SRA643298	GSE108709	2018-01-03
SRA640903	GSE108394	2017-12-21
SRA641134	GSE108416	2017-12-21
SRA640325	GSE108288	2017-12-19
SRA639854	GSE108233	2017-12-18
SRA638854	GSE108067	2017-12-14
SRA638923	GSE108097	2017-12-14
SRA637291	GSE107909	2017-12-11
SRA637296	GSE107910	2017-12-11
SRA636225	GSE107747	2017-12-06
SRA636127	GSE107727	2017-12-05
SRA635314	GSE107585	2017-12-01
SRA635094	GSE107552	2017-11-30
SRA634975	PRJNA419934	2017-11-27
SRA631822	GSE107122	2017-11-19
SRA631205	GSE106960	2017-11-15
SRA628554	GSE106543	2017-11-05
SRA628550	PRJNA417191	2017-11-05
SRA628029	GSE106489	2017-11-03
SRA628138	GSE106510	2017-11-03
SRA625553	GSE106273	2017-10-27
SRA621638	GSE105216	2017-10-19
SRA617020	GSE104600	2017-10-04
SRA616625	GSE104556	2017-10-03
SRA615504	GSE104396	2017-09-28
SRA611634	GSE104154	2017-09-22
SRA611700	GSE104156	2017-09-22
SRA609268	GSE103983	2017-09-19
SRA609165	GSE103976	2017-09-18
SRA608553	GSE103892	2017-09-15
SRA608611	GSE103918	2017-09-15
SRA608353	GSE103867	2017-09-14
SRA605557	GSE103544	2017-09-06
SRA605699	GSE103574	2017-09-06
SRA605365	GSE103518	2017-09-05
SRA603929	GSE103272	2017-08-30
SRA599311	GSE102665	2017-08-15
SRA598936	GSE102596	2017-08-12
SRA594984	GSE102086	2017-07-31
SRA594999	GSE102090	2017-07-31
SRA593403	GSE101984	2017-07-27
SRA592147	GSE101901	2017-07-26
SRA585365	GSE101099	2017-07-10
SRA578634	GSE100320	2017-06-21
SRA575494	GSE100106	2017-06-16
SRA573548	PRJNA390117	2017-06-09
SRA570744	GSE99714	2017-06-06
SRA571721	GSE99735	2017-06-06
SRA566478	PRJNA387955	2017-05-23
SRA566512	PRJNA388076	2017-05-18
SRA561344	PRJNA386336	2017-05-11
SRA559821	PRJNA385507	2017-05-04
SRA553822	GSE97564	2017-04-10
SRA550869	GSE97310	2017-04-02
SRA555753	PRJNA380953	2017-03-29
SRA550660	GSE96583	2017-03-14
SRA540941	GSE95430	2017-02-27
SRA541804	PRJNA376609	2017-02-23
SRA538001	PRJNA374716	2017-02-14
SRA526435	GSE93421	2017-01-11
SRA526019	GSE93374	2017-01-10
SRA508949	GSE92865	2016-12-23
SRA481537	GSE87544	2016-10-02
SRA431419	PRJNA324641	2016-06-02
SRA429320	GSE81904	2016-05-25
SRA426370	PRJNA321741	2016-05-16
SRA323017	PRJNA307121	2015-12-28
SRA322626	PRJNA306878	2015-12-23
SRA275902	PRJNA289086	2015-07-07
SRA203368	GSE63472	2014-11-19

### Sheet: Independent validation datasets
Dataset ID	Species
E-CURD-52	Mus musculus		https://www.ebi.ac.uk/gxa/sc/home
E-CURD-9	Mus musculus		https://www.ncbi.nlm.nih.gov/geo/
E-HCAD-14	Mus musculus
E-HCAD-16	Mus musculus
E-MTAB-6946	Mus musculus
E-MTAB-7142	Mus musculus
E-MTAB-7149	Mus musculus
E-MTAB-7376	Mus musculus
E-MTAB-7417	Mus musculus
E-MTAB-7678	Mus musculus
E-MTAB-8077	Mus musculus
E-MTAB-8810	Mus musculus
GSE134365	Mus musculus
GSE145086	Mus musculus
GSE155788	Mus musculus
GSE156410	Mus musculus
E-GEOD-130148	Homo sapiens
E-GEOD-134144	Homo sapiens
E-GEOD-135922	Homo sapiens
E-HCAD-10	Homo sapiens
E-HCAD-9	Homo sapiens
GSE159354	Homo sapiens
