## Supplementary material for "Naturally occurring combinations of receptors from single cell transcriptomics in endothelial cells": Table S4

### Sheet: Table S1
Approach	DCS		Alona		Alona (alternative implementation)
Species	Mus musculus	Homo sapiens	Mus musculus	Homo sapiens	Mus musculus	Homo sapiens
RAMP2	1	1	0.99	0.41	0.53	0.41
ESAM	1	1	0.97	0.55	0.55	0.59
PECAM1	1	1	0.99	0.89	0.96	0.85
ADGRF5	1	0.98	1	0.89	0.92	0.59
CDH5	1	0.91	1	0.44	0.95	0.51
CD93	1	0.84	1	0.2	0.95	0.83
KDR	1	0.71	0.95	0.33	0.94	0.56
ENG	1	0.91	0.97	0.48	0.96	0.65
FLT1	1	0.95	1	0.55	0.87	0.58
ADGRL4	0.99	0.98	1	0.73	0.96	0.87
PTPRB	0.97	0.98	1	0.57	0.89	0.72
TEK	0.94	0.05	0.73	0.16	0.91	0.03
TIE1	0.94	0.98	0.53	0.34	0.08	0.42
CLEC14A	0.75	1	0.48	0.74	0	0
ROBO4	0.75	0.45	0.49	0.51	0.11	0.13
GPIHBP1	0.62	0.21	0.19	0.05	0.01	0.27
FLT4	0.57	0.1	0.12	0.52	0.07	0.04
CALCRL	0.53	0.89	0.51	0.28	0.08	0.12
CLEC1A	0.44	0.07	0.21	0.42	0.11	0
CAV1	0.43	0.84	0.94	0.55	0.94	0.4
ITGA1	0.42	0.28	0.48	0.35	0.17	0.54
ADGRE5	0.42	0.01	0.42	0.03	0.08	0.01
THBD	0.4	0.71	0.28	0.5	0.1	0.2
ACVRL1	0.4	0.43	0.97	0.58	0.56	0.38
PLXND1	0.37	0.02	0.15	0.29	0.08	0.06
NPR1	0.33	0.11	0.22	0	0.01	0.04
BMPR2	0.33	0.38	0.42	0.51	0.93	0.55
NRP1	0.32	0.38	0.8	0.28	0.71	0.3
S1PR1	0.31	0.67	0.96	0.57	0.95	0.79
ITGA6	0.3	0.11	0.62	0.45	0.74	0.46
IGF1R	0.25	0	0.83	0.45	0.67	0.04
AQP1	0.25	0.16	0.27	0.09	0	0.12
OSMR	0.24	0.08	0.08	0.11	0.06	0.01
IL6ST	0.24	0.23	0.18	0.49	0.04	0.29
CD151	0.24	0.69	0.5	0.45	0.52	0.4
PLAUR	0.23	0.03	0.04	0.15	0.07	0.07
F11R	0.23	0.05	0.17	0.25	0.57	0.03
CD300LG	0.23	0.29	0.05	0.01	0.01	0.3
TGFBR2	0.22	0.73	0.18	0.38	0.93	0.8
CD36	0.22	0.12	0.2	0.19	0.01	0.3
BCAM	0.22	0.52	0.24	0.42	0.39	0.63
ADGRG3	0.21	0.04	0.01	0	0.01	0
RARG	0.21	0.18	0.01	0.21	0	0.02
GPR182	0.21	0	0.08	0	0	0.06
NRP2	0.2	0.39	0.03	0.47	0.12	0.11
STAB1	0.2	0.01	0.11	0.19	0.01	0
CR1	0.19	0	0.16	0	0.29	0
ITGB1	0.19	0.13	0.6	0.6	0.86	0.84
CD81	0.18	0.52	0.76	0.67	0.53	0.84
CXCL16	0.18	0.02	0	0.01	0	0
REEP3	0.18	0	0.34	0.15	0.86	0.44
ITGA9	0.18	0.08	0.01	0	0.02	0.02
APLNR	0.17	0.58	0.18	0.45	0.18	0.1
IL10RB	0.16	0.07	0.14	0.24	0.44	0.08
CLEC1B	0.16	0.06	0.01	0	0.12	0
APLP2	0.16	0.02	0.61	0.82	0.85	0.88
PEAR1	0.15	0.16	0.06	0.1	0	0
KIT	0.15	0	0.01	0	0.1	0.04
NR3C1	0.14	0.03	0.25	0.46	0.93	0.36
SIRPB1	0.14	0.01	0.01	0	0.14	0
PTPN18	0.14	0	0.01	0.03	0.1	0.02
PTPRG	0.14	0.23	0.29	0.35	0.94	0.1
TWF2	0.14	0.06	0.02	0.23	0.19	0.17
TGFBR3	0.13	0.27	0.17	0.01	0	0.05
CD101	0.13	0	0	0	0	0
PLSCR4	0.13	0.17	0.02	0.13	0	0.02
LPAR6	0.13	0.37	0.11	0.26	0	0.1
F2R	0.12	0.05	0.21	0.08	0	0.07
ABCA1	0.12	0.01	0.14	0.52	0.57	0.15
BAMBI	0.12	0	0.07	0.02	0.21	0
PTPRM	0.12	0.18	0.29	0.22	0.08	0.03
ADRB2	0.12	0	0.01	0	0	0.03
PTPN12	0.11	0.1	0.11	0.57	0.09	0.82
LRP8	0.11	0	0.12	0.04	0.93	0
LOXL2	0.11	0.09	0.02	0.05	0.08	0.03
NR2F2	0.1	0.18	0.08	0.07	0.01	0.1
TBXA2R	0.1	0.16	0.06	0.21	0	0.02
DYSF	0.1	0.19	0.04	0.34	0	0.4
FZD4	0.1	0.37	0.27	0.45	0.09	0.05
CD55	0.09	0	0	0.47	0	0.12
PLXNC1	0.09	0	0	0.06	0	0
ACKR4	0.09	0.04	0	0	0	0
UNC5A	0.09	0	0	0	0	0
ITGA4	0.09	0.01	0	0	0.18	0
PLA2R1	0.09	0.01	0	0	0	0.02
FCGRT	0.09	0.72	0.35	0.34	0.3	0.37
GPR4	0.09	0.3	0.07	0.27	0.02	0.04
CD74	0.09	0.49	0.02	0.18	0	0.09
ADIPOR1	0.09	0.01	0.23	0.28	0.84	0.16
CD59	0.09	0.74	0.11	0.38	0.06	0.41
CD40	0.09	0.14	0.03	0.37	0.12	0.13
EPHB4	0.09	0.03	0.13	0.21	0.07	0.07
PTCH2	0.08	0.01	0	0	0	0
FZD6	0.08	0.06	0.15	0.28	0.08	0
GPR146	0.08	0	0.33	0	0.08	0
ACKR2	0.08	0	0.01	0	0.18	0.05
ITGA8	0.08	0	0	0.06	0.02	0
SDC3	0.08	0	0.04	0.17	0.01	0.01
ADORA2A	0.08	0	0.05	0	0.17	0
ADGRL2	0.08	0.03	0.09	0.11	0.08	0
SIGIRR	0.08	0.03	0.1	0.4	0.02	0.16
SCARB1	0.08	0.12	0.3	0.22	0.45	0.09
IL27RA	0.08	0.01	0	0.05	0	0.01
GPR20	0.07	0	0	0	0.01	0
P2RX7	0.07	0.01	0.01	0	0	0
ADGRG1	0.07	0.01	0.05	0.2	0	0.1
SCARF1	0.07	0.35	0.08	0.25	0.08	0.07
EDNRB	0.07	0.23	0	0.02	0.01	0.38
NOTCH1	0.07	0.06	0.07	0.29	0.01	0.06
LYVE1	0.07	0.02	0	0	0	0.01
RAMP3	0.07	0.69	0	0.02	0	0.09
VIPR1	0.07	0	0	0	0	0
KDELR2	0.07	0.04	0.01	0.43	0.05	0.37
KCND1	0.06	0	0.01	0	0	0
IL13RA2	0.06	0	0	0	0	0.03
CDH19	0.06	0	0.02	0	0	0
STRA6	0.06	0	0	0	0.1	0
IL2RG	0.06	0	0.03	0	0.01	0
INSR	0.06	0.27	0.22	0.28	0.56	0.43
GPC5	0.06	0	0	0	0	0
EDA2R	0.06	0	0	0	0.01	0.04
TFRC	0.06	0	0.03	0.44	0.48	0
SLC40A1	0.06	0.01	0.04	0.18	0.49	0.02
COL13A1	0.06	0.13	0	0.03	0.01	0.01
CLEC9A	0.06	0	0	0.04	0	0.12
LRP10	0.06	0.11	0.08	0.65	0.39	0.3
LAMP2	0.06	0.02	0.35	0.47	0.43	0.18
PTGDR	0.06	0	0	0	0	0
IFNAR2	0.06	0	0.08	0.42	0.11	0.01
ADGRA2	0.06	0.02	0.05	0	0.04	0
GPR34	0.05	0	0.01	0	0	0
KLRG2	0.05	0	0	0	0	0
CNR2	0.05	0	0.02	0	0	0
CLEC4D	0.05	0	0	0	0	0
IFNGR1	0.05	0.06	0.36	0.49	0.28	0.26
DCHS1	0.05	0	0	0.15	0	0
F2RL2	0.05	0	0	0	0	0.01
NR4A1	0.05	0	0.1	0.12	0.13	0.06
CX3CR1	0.05	0	0	0	0	0
LPAR4	0.05	0	0.01	0.02	0.08	0
NTRK1	0.05	0	0	0	0	0
OCLN	0.05	0	0.05	0	0.27	0.01
IFNAR1	0.05	0.17	0.06	0.31	0.08	0.2
PAQR6	0.05	0	0	0.03	0	0
RTP4	0.05	0	0.2	0	0.23	0
PTPRE	0.05	0.02	0	0.2	0.02	0.1
TNFRSF12A	0.05	0.02	0.06	0.1	0.01	0.09
TNFRSF10B	0.05	0.1	0	0.05	0	0
PROCR	0.05	0.34	0	0.26	0.03	0.15
ADRA2A	0.05	0.01	0.01	0	0.01	0
CD63	0.05	0.67	0.05	0.4	0	0.4
CD109	0.05	0.01	0	0.18	0.01	0
PLD2	0.05	0	0.02	0.01	0	0
PTGFR	0.05	0	0	0	0	0
ACKR1	0.05	0.29	0	0.01	0	0.06
SCARB2	0.05	0.02	0.16	0.47	0.04	0.08
PVR	0.04	0	0.01	0	0.01	0
C5AR2	0.04	0	0	0	0	0
TLR7	0.04	0	0	0	0	0
MMD	0.04	0	0	0.19	0.02	0
MERTK	0.04	0.02	0	0.02	0.01	0
PTGIR	0.04	0.03	0	0	0	0
EGFR	0.04	0	0	0	0.03	0.03
ITGA2B	0.04	0	0.02	0	0.04	0
SORCS2	0.04	0	0	0	0.02	0
AGTR2	0.04	0	0.02	0	0.01	0
LAMP1	0.04	0	0.53	0.37	0.52	0.59
PTPN7	0.04	0	0	0	0.08	0
TNFRSF11B	0.04	0	0.01	0.02	0.07	0.02
CSPG4	0.04	0	0.02	0.02	0	0
CXCR4	0.04	0.11	0	0.44	0	0.14
CCRL2	0.04	0	0.01	0	0.01	0
STAB2	0.04	0	0	0	0	0
MRGPRF	0.04	0	0	0	0	0
IFITM1	0.04	0.25	0.07	0.13	0	0.18
GPR183	0.04	0.01	0	0	0.01	0
PAQR4	0.04	0	0.01	0	0	0
PDGFRB	0.04	0.02	0.03	0.03	0.02	0
FCGR1B	0.04	0	0	0	0	0
FCGR2C	0.04	0.01	0	0	0	0
HRH1	0.04	0	0	0.08	0.08	0.01
VSIG4	0.04	0	0	0	0	0
TNFRSF1A	0.04	0.51	0.18	0.42	0.19	0.23
OR5K1	0.04	0	0	0	0	0
CLEC4E	0.04	0	0	0	0.01	0
GRIK1	0.04	0.01	0	0.01	0	0
GPR21	0.03	0	0	0	0	0
TRPC6	0.03	0.01	0	0	0	0
SDC4	0.03	0	0	0	0	0
TRPM3	0.03	0	0	0	0	0
SELP	0.03	0.24	0	0.01	0	0.07
TREM2	0.03	0.02	0	0	0	0
SCARA5	0.03	0.02	0	0	0	0
SERPING1	0.03	0.22	0	0.06	0	0.2
SLC16A2	0.03	0	0.08	0.03	0.57	0.04
ADGRD1	0.03	0	0	0.02	0	0
GPR65	0.03	0.01	0	0	0	0
HTR1B	0.03	0	0.01	0	0	0
SLC52A2	0.03	0	0.02	0.26	0.17	0.15
GPRC5C	0.03	0.02	0.04	0	0	0.01
IL4R	0.03	0.01	0.04	0.32	0	0
IL20RB	0.03	0	0.02	0	0	0
HFE	0.03	0	0	0	0.04	0
ADRA2C	0.03	0.04	0	0	0	0
IGF2R	0.03	0	0.04	0.19	0.01	0.02
TLR3	0.03	0.01	0.01	0	0	0.04
KDELR1	0.03	0.19	0.27	0.47	0.44	0.36
ITGAM	0.03	0.01	0	0	0.01	0
GALR1	0.03	0	0	0.02	0	0
MSR1	0.03	0	0	0	0	0
GABRE	0.03	0.05	0.01	0.02	0	0.05
CD44	0.03	0.03	0.01	0.04	0.03	0.01
CNTFR	0.03	0	0	0	0.06	0
MRC1	0.03	0.02	0	0	0	0.05
PPARD	0.03	0	0.01	0.2	0.1	0.03
PTH1R	0.03	0.01	0.03	0	0	0
COLEC12	0.03	0	0.01	0	0	0.12
CORIN	0.03	0	0	0	0.04	0
CD72	0.03	0	0	0	0	0
PTPN14	0.03	0	0.11	0.07	0	0.02
LRP6	0.03	0.02	0.01	0.24	0.03	0
PDGFRA	0.03	0.01	0	0	0.03	0.02
CD177	0.03	0	0	0	0	0
PTPRA	0.03	0	0.03	0.21	0.16	0.02
LPAR3	0.03	0	0.01	0	0	0
PHEX	0.03	0	0	0	0	0
KDELR3	0.03	0.02	0	0.1	0.05	0
LAYN	0.03	0.34	0	0.22	0	0.21
P2RX3	0.03	0	0	0	0	0
OR6S1	0.03	0	0	0	0	0
NOTCH3	0.03	0.02	0.05	0	0	0
OR51E2	0.03	0	0	0	0	0
TRPM4	0.02	0	0	0.05	0	0
TRAF7	0.02	0.01	0.07	0.21	0	0
NR1H3	0.02	0.01	0	0.02	0	0.01
PRLR	0.02	0.01	0	0	0	0
GALR2	0.02	0	0	0	0	0
HCAR2	0.02	0	0	0	0.02	0
GRIN2C	0.02	0	0	0.01	0	0
GRIK4	0.02	0	0	0	0	0
GPER1	0.02	0.01	0.03	0	0	0.04
GPR157	0.02	0	0	0	0	0
NR4A2	0.02	0	0.1	0.04	0.14	0.14
GPR135	0.02	0	0	0	0.04	0
PROKR2	0.02	0	0.01	0	0	0
TSPAN1	0.02	0.02	0	0.05	0	0.01
GPR137	0.02	0	0	0.13	0	0
TNFRSF21	0.02	0	0.01	0.07	0	0.01
PKD2	0.02	0	0.06	0.14	0	0
TRPV1	0.02	0	0	0	0	0
OR2H1	0.02	0	0.01	0	0	0
RORA	0.02	0.01	0.03	0.03	0	0
HTR1A	0.02	0	0	0	0	0
PTGER3	0.02	0.01	0.01	0	0	0
RYR3	0.02	0	0	0.01	0	0.04
ITGAV	0.02	0.02	0.01	0.19	0	0.01
P2RY6	0.02	0.04	0.04	0.03	0	0.1
S1PR3	0.02	0	0.04	0	0	0.01
SCARA3	0.02	0.03	0	0	0.02	0
ROR2	0.02	0.01	0.01	0	0	0
SCN5A	0.02	0.01	0	0	0	0
SDC2	0.02	0	0.06	0.07	0	0
REEP6	0.02	0	0.01	0	0.01	0
RARA	0.02	0	0.03	0.17	0.01	0.01
KREMEN1	0.02	0.01	0	0	0	0.03
LILRB3	0.02	0.01	0	0	0.01	0
INSRR	0.02	0.01	0	0	0	0
IL31RA	0.02	0	0.05	0	0	0
LRP4	0.02	0	0	0.02	0.07	0
SSTR1	0.02	0.02	0	0	0	0
IL15RA	0.02	0	0.01	0.05	0	0.02
PTPN1	0.02	0.01	0.07	0.2	0.15	0.02
IL11RA	0.02	0.03	0.02	0.15	0	0.15
TLR2	0.02	0	0	0	0	0
IFNGR2	0.02	0	0.08	0.27	0.1	0.19
MRGPRX3	0.02	0	0	0	0	0
TLR8	0.02	0	0	0	0	0
ITGB5	0.02	0.01	0.06	0.04	0	0
MST1R	0.02	0	0.01	0	0	0
NGFR	0.02	0.01	0	0	0	0
HTR2C	0.02	0.02	0	0	0	0
P2RY13	0.02	0.01	0	0	0	0
ZNRF3	0.02	0.01	0.01	0.05	0.09	0
AMFR	0.02	0.01	0.07	0.2	0.04	0
CXCR2	0.02	0	0	0	0	0
CANX	0.02	0.08	0.21	0.57	0.56	0.3
AXL	0.02	0	0.09	0	0	0.03
CD48	0.02	0	0	0	0	0
CD180	0.02	0	0	0	0	0
CCR5	0.02	0	0	0	0	0
ADIPOR2	0.02	0	0.03	0.11	0.07	0.02
ADGRG2	0.02	0.01	0	0	0	0
FAS	0.02	0	0	0	0	0.2
DPP4	0.02	0	0	0	0.03	0.04
EDNRA	0.02	0.03	0.05	0.03	0.02	0
CD248	0.02	0.01	0.03	0	0.01	0.02
CLEC4G	0.02	0.01	0	0	0.21	0
CDH7	0.02	0.01	0	0	0	0
CLEC2D	0.02	0	0.12	0	0	0.01
CHRM2	0.02	0	0	0	0	0
CD300LF	0.02	0	0	0	0	0
NECTIN1	0.01	0.03	0	0	0.01	0
LY96	0.01	0	0.03	0.15	0	0.09
LSR	0.01	0.02	0	0.26	0.07	0.01
CNTNAP4	0.01	0	0	0	0	0
NCSTN	0.01	0	0.02	0.53	0.03	0.03
CSF1R	0.01	0.01	0	0	0	0
GABRA3	0.01	0	0	0	0	0
CLEC7A	0.01	0	0	0	0	0.04
CLEC6A	0.01	0	0	0	0.02	0
NPR2	0.01	0	0	0	0	0
NPTN	0.01	0.01	0.03	0	0.04	0.04
NPY1R	0.01	0	0	0	0.01	0.1
CLEC5A	0.01	0	0	0	0	0
CLEC4M	0.01	0.07	0	0	0	0
CLEC4C	0.01	0	0	0	0	0
CLDN2	0.01	0.02	0	0	0	0
CSF2RA	0.01	0	0	0	0	0
LDLR	0.01	0.07	0.02	0.11	0.04	0.06
LRP1	0.01	0	0.01	0.01	0	0.02
ITGB3	0.01	0	0	0.01	0.01	0
IL1R1	0.01	0.07	0.08	0.01	0.02	0.04
IL1R2	0.01	0	0	0	0.02	0
IL21R	0.01	0	0	0	0.03	0
IL6R	0.01	0	0.02	0.01	0	0.01
EPHA2	0.01	0.04	0.06	0.18	0.02	0.04
ITGA11	0.01	0.01	0	0	0	0
ITGA3	0.01	0	0.01	0.02	0	0
ITGA5	0.01	0.33	0.03	0.47	0.07	0.13
ITGAD	0.01	0.01	0	0	0	0
DGCR2	0.01	0.03	0.01	0.13	0	0
ITPR1	0.01	0.01	0.1	0.12	0	0
CSF3R	0.01	0.02	0	0	0.01	0
ITPR2	0.01	0.01	0.2	0.08	0	0.01
ITPR3	0.01	0	0.02	0.18	0	0.04
JMJD6	0.01	0.02	0.04	0.18	0	0
DDR2	0.01	0.02	0.01	0.01	0	0.09
CYSLTR1	0.01	0	0	0.05	0	0.05
CXCR3	0.01	0.01	0	0	0	0
OPRM1	0.01	0	0	0	0	0
LIFR	0.01	0.68	0.53	0.12	0.04	0.05
LPAR1	0.01	0.01	0.01	0	0	0
CSMD1	0.01	0.02	0	0.02	0	0
OLR1	0.01	0	0	0	0.01	0
PGR	0.01	0.02	0	0	0	0
P2RX1	0.01	0	0.01	0	0	0
PTPRN2	0.01	0	0	0.31	0	0
CCR1	0.01	0	0	0	0	0
REEP5	0.01	0.03	0.16	0.35	0.45	0.4
ROR1	0.01	0.02	0	0.02	0.03	0.08
C5AR1	0.01	0	0	0.03	0	0
C3AR1	0.01	0.01	0.01	0	0	0
SCTR	0.01	0	0.01	0	0	0
ATRN	0.01	0.02	0.03	0.09	0	0
ATP6AP2	0.01	0.05	0.02	0.51	0.16	0.4
AGR2	0.01	0.01	0	0	0	0
TNFRSF13B	0.01	0	0	0	0	0
TNFRSF17	0.01	0	0	0	0	0
TNFRSF19	0.01	0	0.01	0.18	0.72	0.07
TNFRSF1B	0.01	0.03	0.01	0.08	0	0.02
ADGRE1	0.01	0	0	0	0	0
TRAF4	0.01	0.02	0.03	0	0.04	0.02
TRPA1	0.01	0	0	0	0	0
TRPC3	0.01	0	0.03	0	0	0
TRPV4	0.01	0	0	0	0.02	0
TYROBP	0.01	0.01	0	0	0	0.05
VANGL1	0.01	0	0.03	0.04	0	0
ACVR1	0.01	0.04	0	0.15	0	0
PTPRO	0.01	0	0	0	0	0
PTPRK	0.01	0.02	0.04	0.3	0.01	0
P2RX4	0.01	0	0	0.13	0	0.02
PTPRD	0.01	0.01	0	0.13	0	0.04
P2RY14	0.01	0.01	0.03	0	0	0
PAQR7	0.01	0.01	0	0.04	0.1	0
IGSF8	0.01	0	0.02	0.09	0	0.01
CDH2	0.01	0	0.01	0.12	0.1	0
CD9	0.01	0.13	0.2	0.23	0.03	0.66
CD82	0.01	0.04	0.07	0.25	0.14	0.05
PLGRKT	0.01	0	0.02	0.18	0	0.02
CD53	0.01	0.01	0	0	0	0
PLXNB1	0.01	0.01	0	0.02	0	0
CD47	0.01	0.03	0.17	0.28	0.47	0.15
PPAN-P2RY11	0.01	0	0.02	0	0	0
PTAFR	0.01	0	0	0	0.01	0
PTCH1	0.01	0	0.02	0	0	0.01
CD300LB	0.01	0.01	0	0	0	0
PTGER4	0.01	0.01	0	0	0	0
CD207	0.01	0	0	0	0	0
CD200R1L	0.01	0	0	0	0	0
PTPN11	0.01	0	0.12	0.15	0.56	0
PTPN23	0.01	0	0.01	0.05	0	0
CD163	0.01	0.01	0	0	0	0
PTPRC	0.01	0	0	0	0	0
IL17RE	0.01	0	0.01	0	0	0
AATK	0.01	0	0	0	0	0
GPR161	0.01	0.12	0	0.08	0.11	0
GLRA3	0.01	0	0.01	0	0	0
GRID2	0.01	0	0	0.01	0	0
GRID1	0.01	0	0	0	0	0
FGFR1	0.01	0.11	0.1	0.2	0.01	0.14
GPR158	0.01	0	0	0	0	0
GRM7	0.01	0	0.01	0	0	0
GPR108	0.01	0.02	0	0.4	0	0.16
GPC1	0.01	0	0	0.01	0	0.03
HTR2B	0.01	0.01	0.01	0	0	0
GRM4	0.01	0	0	0	0	0
FLT3	0.01	0	0	0	0	0
GRM8	0.01	0	0.01	0	0	0
FGFRL1	0.01	0.02	0.02	0	0.05	0
IGSF6	0.01	0.01	0.01	0.02	0	0
GABRD	0.01	0.01	0	0	0	0
GPR149	0.01	0	0	0	0	0
GFRA3	0.01	0	0.01	0	0	0
FZD9	0.01	0	0	0	0.01	0
FZD1	0.01	0	0	0.02	0.45	0.02
FCGR3A	0.01	0.01	0	0	0	0
FAP	0.01	0.01	0	0	0.01	0
RORC	0	0	0	0.03	0	0
RPSA	0	0.18	0	0.21	0	0.23
GPC4	0	0.01	0.02	0	0	0
CACHD1	0	0.07	0.03	0	0.02	0
GABBR1	0	0.02	0.01	0.03	0	0
RTEL1	0	0	0	0	0	0
RORB	0	0	0	0	0	0
IL10RA	0	0	0.01	0	0	0
CACNA1C	0	0.01	0	0.01	0	0.02
ROBO3	0	0.02	0	0.06	0.02	0
ROBO2	0	0.01	0	0	0	0
ROBO1	0	0	0.01	0.08	0	0.04
RTP3	0	0	0.01	0	0	0
RHO	0	0	0	0	0.02	0
RHBDL2	0	0.03	0	0	0.06	0
RET	0	0	0	0	0	0
RELT	0	0	0	0.01	0.04	0.01
FZD8	0	0.04	0	0	0	0
REEP4	0	0	0	0.02	0	0
CASR	0	0	0	0.02	0	0
RTN4R	0	0	0	0	0	0
BUD31	0	0.03	0.11	0.09	0.01	0.01
GPC2	0	0	0	0	0	0.02
RXFP1	0	0.03	0	0	0	0
SELE	0	0.34	0	0.12	0.02	0.05
ATP1A3	0	0.01	0	0	0	0
GP1BB	0	0	0	0	0.06	0
GP9	0	0	0.02	0.02	0	0
SDC1	0	0.02	0.02	0	0.02	0
GPBAR1	0	0.01	0.01	0.01	0.03	0
SCN8A	0	0	0	0.06	0.05	0.07
AVPR1A	0	0.04	0	0	0	0
SCARF2	0	0	0.03	0	0.01	0.02
AVPR2	0	0.04	0	0	0	0.01
BDKRB1	0	0	0	0	0	0.02
BDKRB2	0	0.02	0	0.04	0.02	0.02
BEX3	0	0.16	0	0.6	0	0.4
S1PR5	0	0	0	0	0	0
S1PR4	0	0.01	0	0	0	0.21
BMPR1A	0	0	0.01	0	0	0.05
S1PR2	0	0	0.07	0.08	0.02	0.04
BMPR1B	0	0	0.04	0	0	0
GPR1	0	0.03	0.06	0	0.01	0.02
RYK	0	0	0.03	0.02	0.01	0
RXRB	0	0.02	0.03	0.34	0	0
RXRA	0	0	0.06	0.02	0	0
RXFP4	0	0	0	0	0	0
REEP1	0	0	0.06	0.04	0.03	0.06
QRFPR	0	0.01	0	0	0	0
RARB	0	0.01	0	0	0.02	0
CD300E	0	0.01	0	0	0	0
PTPN2	0	0.01	0.04	0.16	0	0.01
GPR152	0	0	0.01	0	0	0
CD19	0	0	0	0.01	0	0
PTPN13	0	0.02	0	0	0	0
CD1D	0	0	0.01	0.05	0	0
GPR153	0	0.01	0.03	0	0	0
FZD2	0	0	0.01	0	0	0
PTK7	0	0	0.01	0.02	0.02	0
CD247	0	0.01	0	0	0	0
GPR160	0	0	0	0.02	0	0
CD28	0	0.01	0.03	0	0	0
PTGER2	0	0	0.01	0	0	0
GPR162	0	0	0	0.01	0	0.02
CCR10	0	0	0	0	0	0.01
GPR17	0	0	0.04	0	0	0
GPR171	0	0.01	0.02	0	0	0
PRTG	0	0.02	0	0.2	0.16	0.01
PRSS12	0	0	0	0	0.01	0
GPR173	0	0	0	0	0	0
CD3D	0	0	0	0	0	0
CD4	0	0	0	0	0	0.02
PPARG	0	0.01	0	0.08	0	0.01
CD46	0	0.09	0.01	0.33	0	0.16
PPARA	0	0	0	0.03	0.01	0
GPR18	0	0.06	0	0.01	0	0
PPAN	0	0.01	0	0.07	0	0.01
PTPN20	0	0	0.01	0	0	0
PTPN21	0	0	0	0.02	0	0.05
PTPN22	0	0	0.02	0	0.01	0
PTPN3	0	0	0	0.01	0	0
CCR2	0	0	0	0	0.02	0
CCR4	0	0	0.01	0	0	0
RAMP1	0	0	0	0	0	0.01
ASIC3	0	0	0.02	0	0	0
GPR107	0	0	0	0.07	0	0
PTPRT	0	0	0	0.01	0.01	0
PTPRS	0	0	0	0.06	0	0.03
PTPRR	0	0.01	0.01	0.12	0.02	0.02
FZD7	0	0.01	0.01	0	0.12	0
PTPRN	0	0.01	0	0.08	0	0.02
CCR6	0	0.01	0	0	0	0
FZD5	0	0	0	0	0.01	0
PTPRJ	0	0.01	0	0	0	0
CCR7	0	0.02	0	0	0	0
PTPRF	0	0	0	0	0	0.03
CCR9	0	0	0	0	0.03	0
GPR141	0	0	0.01	0	0	0
GPR143	0	0	0	0.05	0.06	0.08
CD14	0	0	0	0	0	0.01
FZD3	0	0	0	0.05	0	0.03
PTPN9	0	0	0.05	0.05	0	0
CD163L1	0	0.01	0	0	0	0.06
PTPN6	0	0.01	0	0.05	0	0.06
PTPN5	0	0.04	0	0	0	0.06
PTPN4	0	0	0.01	0.23	0.04	0.01
SELL	0	0	0	0	0.03	0
SLC16A4	0	0	0.03	0.13	0.19	0.01
ASGR2	0	0	0	0	0	0
TRAF3	0	0	0.01	0	0	0
GABRP	0	0	0.02	0.01	0	0
TRGV2	0	0	0	0.03	0	0
TRGC1	0	0	0	0.02	0	0
TREML1	0	0	0.05	0	0	0
ADGRA3	0	0	0.03	0	0	0.02
TREM1	0	0.01	0	0	0.02	0
TRDC	0	0.01	0	0	0	0
TRAV23DV6	0	0	0.01	0	0	0
ADGRB2	0	0	0.01	0	0	0
TRAF6	0	0	0.07	0.1	0.02	0.01
TRAF5	0	0	0	0	0	0.03
GABRQ	0	0	0	0	0	0
TRAF2	0	0	0.03	0.02	0	0.01
GABRG3	0	0	0	0	0	0
TRAF1	0	0	0.01	0	0	0
TRAC	0	0	0	0	0	0.05
TPRA1	0	0	0.06	0.15	0	0.03
TNFRSF9	0	0	0.01	0	0	0
TNFRSF8	0	0.03	0	0	0	0
TNFRSF4	0	0.28	0	0.16	0	0.34
TNFRSF25	0	0.02	0	0.09	0	0.01
GABRA1	0	0	0	0	0	0
GABBR2	0	0.01	0	0	0	0
ADGRE2	0	0	0	0.01	0	0
GFRA2	0	0	0.01	0	0	0
TNFRSF18	0	0.01	0	0	0	0.03
TRPC1	0	0.06	0	0	0	0
TRPC4	0	0.01	0	0	0	0
ASGR1	0	0	0	0.13	0	0.01
TYRO3	0	0.02	0	0	0.01	0.05
XCR1	0	0	0.05	0	0	0
VTCN1	0	0.01	0	0	0	0
VSIR	0	0	0	0	0.07	0.41
ACKR3	0	0	0	0.03	0	0.04
VN1R5	0	0	0	0	0.03	0
VLDLR	0	0.01	0.02	0	0	0.04
VIPR2	0	0	0	0.03	0	0
GABRB3	0	0.01	0	0	0	0
VDR	0	0	0	0	0.03	0
UNC5B	0	0	0	0	0.18	0
ACVR1B	0	0	0	0.04	0	0
GABRA2	0	0.01	0	0	0	0.02
ACVR2A	0	0.01	0	0.26	0	0.01
ADGRA1	0	0.01	0	0	0	0
TUBB3	0	0	0.03	0	0	0
ACVR2B	0	0.02	0	0.02	0	0.01
TRPV6	0	0.02	0	0	0	0
GABRG1	0	0	0	0	0	0
TRPV3	0	0	0.01	0	0	0
TRPV2	0	0	0	0.09	0	0.01
ADCY1	0	0	0	0.27	0	0.08
TRPM7	0	0.02	0	0.15	0	0
TRPM6	0	0	0	0	0.02	0
ADCY7	0	0	0	0	0.01	0
ADCY9	0	0	0	0	0	0.05
TRPM2	0	0	0	0.07	0	0.01
TNFRSF14	0	0.02	0	0.3	0	0
GHR	0	0.01	0.09	0	0	0.04
ADGRF1	0	0.04	0	0	0	0
SORL1	0	0	0	0.09	0	0.06
TACR3	0	0	0	0	0.1	0
STYK1	0	0	0	0	0.01	0
ADRB1	0	0.06	0	0	0.13	0.01
ADRB3	0	0	0.01	0	0	0
AGER	0	0	0	0	0	0.04
ST14	0	0.05	0.01	0	0.03	0
SSTR3	0	0	0	0.01	0	0
SSTR2	0	0.01	0	0.02	0	0.05
GLRA1	0	0	0	0	0	0
SSC5D	0	0	0	0	0	0.05
SSC4D	0	0	0.01	0	0	0
SORT1	0	0.02	0.03	0.16	0	0.01
AGTR1	0	0.01	0	0	0.02	0
ADGRF2	0	0.01	0	0	0	0.01
SORCS1	0	0	0	0	0.01	0
SMO	0	0.04	0	0	0	0
SLC5A11	0	0.01	0.02	0	0	0
SLC52A3	0	0.01	0.01	0.01	0.07	0.3
SLC45A3	0	0	0.03	0	0	0.08
SLC44A5	0	0	0	0	0.14	0
AMHR2	0	0	0	0	0	0.16
SLC37A1	0	0.04	0	0	0	0.12
SLC26A6	0	0	0	0.02	0	0.1
APCDD1	0	0	0	0.5	0.02	0.06
AR	0	0	0	0	0.01	0
SIRPA	0	0.01	0	0.03	0	0.03
TAS1R3	0	0	0	0	0	0
ADRA2B	0	0.06	0.01	0	0.01	0
ADRA1B	0	0	0	0	0.05	0
ADRA1A	0	0	0.01	0.04	0	0
TNFRSF11A	0	0	0	0	0	0.02
TNFRSF10D	0	0.21	0	0.15	0	0.1
TNFRSF10C	0	0	0	0	0.02	0.01
ADGRF3	0	0	0.01	0	0	0
TNFRSF10A	0	0.01	0	0.19	0	0.04
TMPRSS6	0	0	0.01	0	0	0
TMPRSS4	0	0.04	0	0	0	0
TMPRSS2	0	0	0.01	0	0	0
TMPRSS13	0	0	0.01	0	0	0
TMEM67	0	0	0	0.04	0	0.02
TMEM222	0	0	0.01	0.1	0	0
ADGRF4	0	0.01	0	0	0	0
GIPR	0	0	0.01	0	0	0
TLR5	0	0.01	0	0.06	0	0
TLR4	0	0	0	0.13	0	0
ADGRG6	0	0.03	0	0.02	0	0.07
ADGRL1	0	0.01	0	0.26	0	0
TLR1	0	0.03	0	0.02	0	0
ADGRL3	0	0	0.02	0.01	0.02	0
THRB	0	0.01	0	0	0	0.04
THRA	0	0	0.09	0.04	0	0.01
ADGRV1	0	0	0	0.01	0	0
GJB2	0	0	0.01	0	0.05	0
ADORA2B	0	0	0	0	0	0.02
TGFBR1	0	0	0.01	0.19	0	0.03
FZD10	0	0	0.01	0	0	0
PLXNA1	0	0.03	0.02	0.02	0.01	0.02
PLXNB2	0	0.03	0.01	0.11	0	0
KREMEN2	0	0	0.01	0	0	0
LMTK2	0	0.03	0.01	0.1	0	0
LMBR1L	0	0.01	0.01	0.07	0	0
CXADR	0	0	0	0.01	0	0.02
HHIP	0	0.02	0	0	0	0.01
LGR6	0	0	0.01	0	0	0
LGR5	0	0	0	0	0.01	0
LGR4	0	0	0	0	0	0.01
LEPR	0	0.28	0	0.01	0	0.07
HHIPL1	0	0	0	0.01	0	0
HLA-F	0	0.64	0	0.15	0	0.5
HMMR	0	0.01	0	0	0.15	0.05
CXCR6	0	0	0	0	0.04	0
CYB5D2	0	0	0	0.19	0	0.02
DERL1	0	0	0.17	0.25	0.22	0.07
HPN	0	0.01	0	0.01	0	0
KLRG1	0	0.02	0	0	0	0.12
KLRD1	0	0	0	0	0	0
KLRB1	0	0.01	0	0	0	0
KLB	0	0	0	0.02	0	0
CYSLTR2	0	0	0	0	0	0.04
KIDINS220	0	0.01	0.02	0.13	0	0.01
DCBLD2	0	0	0	0.02	0	0
DCC	0	0.05	0	0	0	0
DDR1	0	0	0	0.01	0	0.01
KCNJ15	0	0	0	0.03	0.12	0.01
KCNJ10	0	0	0.01	0	0	0
LMTK3	0	0.03	0.02	0	0	0
CTLA4	0	0	0.01	0	0	0
LOXL3	0	0	0.01	0	0	0
LOXL4	0	0.01	0	0.02	0	0
MEGF11	0	0.01	0	0	0	0.04
MCOLN1	0	0.01	0.01	0.1	0	0.01
MCAM	0	0.51	0	0.24	0	0.73
MAGED1	0	0.01	0	0.06	0.03	0
MAG	0	0.03	0	0.01	0	0
COL17A1	0	0	0	0	0.04	0
LY75	0	0.02	0	0	0.05	0
LTBR	0	0.03	0	0.18	0	0
LTB4R	0	0.01	0	0.07	0	0.01
LRRC4C	0	0	0.01	0	0	0
LRRC4	0	0	0.01	0	0	0.05
CR2	0	0	0.01	0	0.02	0
CRLF1	0	0.02	0.01	0.01	0.04	0
LRP5	0	0.05	0.02	0.16	0	0
LRP2	0	0	0	0	0.01	0
LRP1B	0	0	0	0	0	0
LRP12	0	0.03	0	0.07	0	0
LRP11	0	0.01	0	0	0	0
GUCY2D	0	0	0.02	0	0	0
HCAR1	0	0	0	0	0.04	0
CSF2RB	0	0	0.02	0.02	0	0.01
FFAR1	0	0	0	0.01	0	0
HCRTR1	0	0	0.02	0	0	0
LPAR2	0	0.01	0.02	0	0	0
FCMR	0	0.03	0	0	0	0.02
KCND2	0	0.01	0	0	0	0
HRH3	0	0	0.02	0	0	0
MET	0	0.03	0	0	0	0
IL1RAP	0	0	0	0	0	0.17
IL3RA	0	0	0	0	0	0.07
EPHB3	0	0	0	0	0.03	0
EPHB6	0	0.04	0	0	0.01	0
IL2RB	0	0.01	0	0	0	0
IL2RA	0	0	0.02	0	0	0
EPOR	0	0	0	0.11	0	0.19
ESRRA	0	0	0	0	0	0
ERBB2	0	0.02	0	0	0	0.06
IL20RA	0	0	0	0.02	0	0
IL1RN	0	0.03	0.01	0	0	0
IL1RL2	0	0	0	0	0.04	0
IL1RL1	0	0	0	0	0	0.01
ESR2	0	0.02	0	0	0	0.03
FCER1A	0	0.01	0	0	0	0
IGSF3	0	0	0.05	0	0	0.02
IL18R1	0	0.01	0	0	0.02	0
IL17RD	0	0	0.02	0.05	0	0.03
IL17RC	0	0	0	0.04	0	0.01
IL17RB	0	0	0	0	0	0
IL17RA	0	0	0	0.01	0	0
ERBB3	0	0.01	0	0	0	0
ERBB4	0	0.01	0	0	0	0
IL13RA1	0	0.15	0.01	0.21	0.01	0.07
IL12RB2	0	0	0.01	0	0.03	0
IL12RB1	0	0.04	0	0	0	0
ERG28	0	0	0	0.43	0	0.14
EPHB2	0	0	0	0	0.02	0
IGDCC4	0	0	0	0	0.02	0
EPHB1	0	0	0	0	0	0.03
EPHA7	0	0	0.01	0	0	0.01
FCAMR	0	0	0	0	0	0
HTR1F	0	0	0	0.01	0	0
ITGB7	0	0	0	0	0.03	0
ITGB6	0	0	0.01	0	0	0
DERL2	0	0	0.05	0.39	0	0.08
ITGB4	0	0.01	0	0	0	0.01
HTR2A	0	0	0	0	0.12	0
DERL3	0	0.01	0	0	0	0.01
ITGAX	0	0.02	0.01	0	0	0
HTR4	0	0.03	0	0	0	0
ITGAL	0	0.01	0	0	0	0
ITGAE	0	0	0.04	0.29	0	0.06
EDAR	0	0	0.03	0	0	0
F3	0	0	0.01	0	0	0
ITGA7	0	0.03	0	0	0	0
EGF	0	0	0	0	0.01	0
F2RL3	0	0.07	0	0.05	0.06	0.22
ELANE	0	0	0	0	0.01	0
F2RL1	0	0	0	0.04	0.04	0.04
EPHA1	0	0	0	0.01	0.1	0
ITGA2	0	0.13	0.02	0.07	0.09	0.08
ESRRG	0	0.02	0	0	0	0
ITGA10	0	0.07	0	0.02	0	0
IGDCC3	0	0.01	0	0.08	0.02	0.04
EPHA4	0	0	0	0.06	0	0.08
GRIN3B	0	0	0.08	0	0	0
CNTNAP3B	0	0.02	0	0.11	0	0
FXYD6	0	0.03	0.01	0.09	0	0.14
OR7E38P	0	0.01	0	0	0	0
FGFR4	0	0.05	0.01	0	0.07	0
P2RY11	0	0.05	0	0.07	0	0.1
P2RY1	0	0.05	0	0.04	0	0.01
CHRM3	0	0	0	0	0	0.1
P2RX5	0	0	0	0	0.2	0
GPR68	0	0	0	0	0.03	0.03
CHRNA3	0	0	0.01	0	0	0
GPR82	0	0	0	0.01	0.18	0.08
OXTR	0	0	0	0.05	0	0
CHRNA4	0	0	0.01	0	0	0
ORAI2	0	0	0	0.18	0.01	0.01
OR7E47P	0	0.01	0	0	0	0
OR7C1	0	0	0	0.01	0	0
GPR85	0	0	0	0.1	0	0.07
CHRNA5	0	0	0	0	0	0.01
OR5P2	0	0	0	0	0.02	0
OR5M3	0	0	0	0	0.01	0
CHRNA7	0	0.01	0.01	0.07	0	0
OR5H1	0	0	0.03	0	0	0
OR5AU1	0	0	0.06	0	0	0
OR51V1	0	0	0.01	0	0	0
CHRNB1	0	0	0	0.02	0	0
OR51E1	0	0	0	0	0.01	0
OR2I1P	0	0.02	0.01	0	0	0
CHRNB2	0	0	0	0	0.15	0
OR2C1	0	0	0.01	0	0	0
GPR63	0	0	0	0.01	0	0
P2RY2	0	0.03	0	0.01	0.01	0
CFTR	0	0	0	0	0	0
PAQR3	0	0	0	0.01	0	0.03
PLXNA4	0	0.02	0	0	0	0
PLXNA3	0	0	0	0	0	0.05
PLXNA2	0	0.06	0.09	0.24	0	0.1
ESR1	0	0.04	0	0	0.02	0
FPR1	0	0	0.01	0	0	0
GPR22	0	0	0	0	0.01	0
CD69	0	0	0	0	0.08	0.04
CD79A	0	0	0	0.01	0.07	0
GPR3	0	0	0	0.01	0	0
PKD2L2	0	0.01	0	0	0	0
PITPNM3	0	0.01	0.01	0	0	0.02
PIGR	0	0.02	0	0	0.01	0
GPR37	0	0	0	0.01	0	0
PGRMC2	0	0.01	0.04	0.07	0	0.1
PGRMC1	0	0.09	0.02	0.34	0.17	0.16
GPR37L1	0	0	0	0.01	0	0
PGBD1	0	0	0	0.05	0	0.01
CDH6	0	0.01	0	0.09	0	0
GPR39	0	0	0.02	0	0	0
CELSR1	0	0.02	0.04	0	0.01	0.01
CELSR3	0	0	0.01	0	0	0
PAQR8	0	0	0	0.04	0	0.03
CFH	0	0.09	0	0	0	0.09
PAQR5	0	0.01	0	0.01	0.18	0
CFI	0	0.05	0	0.07	0.01	0.03
OR10AD1	0	0	0.02	0	0	0
GABRA4	0	0.02	0	0	0	0
CNTNAP3	0	0.01	0	0	0	0.06
CMKLR1	0	0.03	0	0	0	0.02
NR1H2	0	0.02	0	0.25	0	0.19
NR1D2	0	0.01	0.02	0	0	0
NR1D1	0	0.02	0	0.03	0	0.03
NR0B1	0	0	0	0.01	0	0
NPY5R	0	0	0	0	0	0
NPR3	0	0	0.03	0	0	0.04
FGFR2	0	0	0	0	0	0
NOTCH4	0	0.09	0	0.29	0	0.08
GRIN2B	0	0.01	0	0	0	0
NOTCH2	0	0	0	0	0	0.04
CLU	0	0.08	0.02	0.22	0	0.06
NMUR1	0	0	0	0.03	0	0
NEO1	0	0	0	0.03	0	0.04
OPN1SW	0	0	0	0	0.02	0
NENF	0	0.06	0.14	0.13	0.43	0.24
NECTIN3	0	0	0	0.04	0	0.01
NECTIN2	0	0.32	0	0.4	0	0.6
FFAR4	0	0	0	0	0	0
GRIN3A	0	0	0.02	0	0	0
MUSK	0	0	0.01	0	0	0
CNR1	0	0.03	0	0	0	0.03
CNTN1	0	0	0	0.02	0	0
CNTNAP1	0	0	0	0.01	0	0
CNTNAP2	0	0	0	0.04	0.01	0
MRGPRE	0	0	0.01	0	0.01	0
MRC2	0	0	0	0.22	0	0
GRIA2	0	0	0	0	0	0
NR2C1	0	0	0.01	0.09	0	0
NR2C2	0	0	0.03	0.01	0.01	0.01
NR2E1	0	0	0.01	0	0.06	0
GPR87	0	0.02	0	0	0	0
OGFR	0	0.02	0.03	0.08	0	0
CHRNB4	0	0	0.05	0	0	0
NTRK3	0	0	0	0	0	0
NTRK2	0	0	0	0	0	0.05
CHRNE	0	0	0	0.01	0	0
NT5E	0	0.04	0.02	0.05	0	0.06
NRXN3	0	0.01	0	0	0	0
NRXN2	0	0.01	0.04	0	0	0
NRXN1	0	0.01	0	0	0	0
GPR88	0	0	0.02	0	0	0
CLEC2B	0	0.6	0	0.34	0	0.14
NRCAM	0	0.01	0	0.02	0	0.01
NR6A1	0	0	0	0.03	0.07	0
NR5A2	0	0.23	0.01	0.01	0	0.01
NR5A1	0	0	0	0	0.17	0
NR4A3	0	0	0	0.02	0.15	0.05
GPRC5A	0	0	0	0	0.01	0.02
GPRC5B	0	0.03	0.03	0.25	0	0.05
NR3C2	0	0.01	0	0	0	0
FGFR3	0	0	0.02	0	0.01	0.01
NR2F6	0	0.11	0	0.11	0	0.03
GRIA1	0	0.02	0	0	0	0
NR2F1	0	0	0	0	0	0.03
NR2E3	0	0	0	0	0.02	0
OPN3	0	0	0	0	0.02	0
