## Supplementary material for "Naturally occurring combinations of receptors from single cell transcriptomics in endothelial cells": Table S2

### Sheet: Bootstrap. Split by SRS
	all	half1	half2
FLT1	1	1	1
RAMP2	1	1	0.99
ADGRF5	1	0.99	1
PECAM1	1	1	1
CD93	1	1	1
ENG	1	1	0.96
KDR	1	1	1
ESAM	1	0.97	1
CDH5	1	1	0.99
ADGRL4	0.99	0.77	0.95
PTPRB	0.97	0.99	0.91
TIE1	0.94	0.93	0.96
TEK	0.94	0.96	0.85
ROBO4	0.75	0.66	0.65
CLEC14A	0.75	0.74	0.73
GPIHBP1	0.62	0.48	0.51
FLT4	0.57	0.39	0.63
CALCRL	0.53	0.14	0.55
CLEC1A	0.44	0.48	0.39
CAV1	0.43	0.74	0.59
ADGRE5	0.42	0.47	0.29
ITGA1	0.42	0.58	0.42
ACVRL1	0.4	0.92	0.47
THBD	0.4	0.48	0.35
PLXND1	0.37	0.31	0.5
NPR1	0.33	0.26	0.4
BMPR2	0.33	0.4	0.32
NRP1	0.32	0.25	0.39
S1PR1	0.31	0.66	0.31
ITGA6	0.3	0.51	0.48
IGF1R	0.25	0.22	0.35
AQP1	0.25	0.16	0.09
OSMR	0.24	0.12	0.23
CD151	0.24	0.83	0.26
IL6ST	0.24	0.1	0.29
CD300LG	0.23	0.12	0.14
F11R	0.23	0.5	0.31
PLAUR	0.23	0.04	0.22
BCAM	0.22	0.6	0.22
TGFBR2	0.22	0.28	0.37
CD36	0.22	0.25	0.09
GPR182	0.21	0.09	0.19
RARG	0.21	0.03	0.2
ADGRG3	0.21	0.08	0.21
NRP2	0.2	0.09	0.27
STAB1	0.2	0.12	0.21
CR1	0.19	0.38	0.13
ITGB1	0.19	0.6	0.23
REEP3	0.18	0.45	0.19
CD81	0.18	0.31	0.23
ITGA9	0.18		0.26
CXCL16	0.18	0.04	0.08
APLNR	0.17	0.33	0.21
CLEC1B	0.16		0.19
IL10RB	0.16	0.16	0.21
APLP2	0.16	0.32	0.2
KIT	0.15		0.16
PEAR1	0.15	0.14	0.25
NR3C1	0.14	0.24	0.18
PTPRG	0.14	0.27	0.18
SIRPB1	0.14	0.06	0.1
PTPN18	0.14	0.02	0.08
TWF2	0.14	0.02	0.06
PLSCR4	0.13	0.07	0.09
CD101	0.13		0.11
LPAR6	0.13	0.16	0.06
TGFBR3	0.13	0.08	0.1
PTPRM	0.12	0.11	0.29
ADRB2	0.12	0.04	0.08
ABCA1	0.12	0.17	0.1
BAMBI	0.12	0.57	0.17
F2R	0.12	0.01	0.14
LOXL2	0.11		0.11
LRP8	0.11	0.2	0.17
PTPN12	0.11	0.2	0.14
FZD4	0.1	0.1	0.13
TBXA2R	0.1	0.01	0.09
DYSF	0.1	0.04	0.21
NR2F2	0.1		0.05
ACKR4	0.09	0.02	0.12
FCGRT	0.09	0.3	0.14
UNC5A	0.09		0.03
ADIPOR1	0.09	0.48	0.06
CD74	0.09	0.02	0.02
PLXNC1	0.09		0.06
PLA2R1	0.09	0.01	0.04
GPR4	0.09	0.17	0.18
ITGA4	0.09	0.09	0.15
CD59	0.09	0.27	0.12
CD55	0.09	0.01	0.09
CD40	0.09	0.29	0.12
EPHB4	0.09	0.14	0.32
IL27RA	0.08	0.01	0.05
GPR146	0.08	0.06	0.09
FZD6	0.08	0.17	0.14
ADGRL2	0.08	0.07	0.19
PTCH2	0.08		0.03
SDC3	0.08	0.01	0.08
ITGA8	0.08		0.05
SIGIRR	0.08	0.12	0.08
ACKR2	0.08	0.11	0.2
SCARB1	0.08	0.37	0.05
ADORA2A	0.08	0.1	0.21
SCARF1	0.07	0.09	0.21
GPR20	0.07	0.11
RAMP3	0.07	0.01	0.02
ADGRG1	0.07	0.01	0.06
EDNRB	0.07	0.06	0.04
KDELR2	0.07	0.18	0.01
LYVE1	0.07	0.02	0.05
VIPR1	0.07		0.03
P2RX7	0.07	0.05	0.04
NOTCH1	0.07		0.06
COL13A1	0.06		0.02
IL13RA2	0.06		0.01
EDA2R	0.06	0.02	0.1
KCND1	0.06	0.03	0.01
SLC40A1	0.06	0.28	0.08
STRA6	0.06	0.01	0.09
IFNAR2	0.06	0.07	0.04
TFRC	0.06	0.2	0.1
CDH19	0.06	0.03	0.04
GPC5	0.06	0.01	0.02
ADGRA2	0.06	0.09	0.19
CLEC9A	0.06		0.05
IL2RG	0.06	0.03	0.2
LRP10	0.06	0.09	0.16
INSR	0.06	0.21	0.02
PTGDR	0.06		0.02
LAMP2	0.06	0.11	0.11
TNFRSF10B	0.05	0.07
PLD2	0.05	0.18
IFNGR1	0.05	0.15	0.08
IFNAR1	0.05	0.06	0.04
CLEC4D	0.05		0.02
PAQR6	0.05	0.03
F2RL2	0.05		0.04
TNFRSF12A	0.05	0.09	0.01
PTGFR	0.05	0.07	0.01
OCLN	0.05	0.23	0.03
CD63	0.05		0.02
DCHS1	0.05		0.07
PROCR	0.05	0.05	0.1
NTRK1	0.05	0.04	0.01
ADRA2A	0.05		0.02
LPAR4	0.05	0.04	0.03
RTP4	0.05	0.54	0.1
SCARB2	0.05	0.08	0.08
KLRG2	0.05		0.02
GPR34	0.05	0.04	0.02
ACKR1	0.05	0.05	0.02
PTPRE	0.05		0.01
CD109	0.05		0.03
CNR2	0.05		0.06
CX3CR1	0.05	0.02	0.03
NR4A1	0.05	0.11	0.08
PTGIR	0.04	0.09	0.02
C5AR2	0.04		0.01
OR5K1	0.04		0.02
PTPN7	0.04		0.09
PAQR4	0.04		0.04
SORCS2	0.04	0.02	0.03
PDGFRB	0.04		0.02
TNFRSF11B	0.04	0.02	0.05
PVR	0.04	0.05	0.03
MRGPRF	0.04	0.01	0.1
STAB2	0.04		0.01
MERTK	0.04		0.05
AGTR2	0.04
TLR7	0.04	0.07	0.01
TNFRSF1A	0.04	0.16	0.12
ITGA2B	0.04		0.03
MMD	0.04		0.04
LAMP1	0.04	0.06	0.11
FCGR1B	0.04	0.02	0.01
FCGR2C	0.04	0.03	0.02
CXCR4	0.04	0.01	0.02
IFITM1	0.04	0.03	0.05
CSPG4	0.04	0.06	0.01
CCRL2	0.04	0.1	0.11
EGFR	0.04		0.01
VSIG4	0.04	0.04	0.03
HRH1	0.04	0.03
CLEC4E	0.04		0.03
GPR183	0.04	0.06	0.04
GRIK1	0.04
MSR1	0.03	0.01	0.01
MRC1	0.03	0.03	0.04
LAYN	0.03	0.07
CNTFR	0.03		0.01
COLEC12	0.03		0.03
CORIN	0.03		0.02
GPR65	0.03
LPAR3	0.03		0.01
LRP6	0.03	0.01	0.02
TRPC6	0.03	0.12
TRPM3	0.03	0.01
NOTCH3	0.03	0.05	0.01
KDELR1	0.03	0.15	0.05
HFE	0.03	0.02	0.03
PTPRA	0.03		0.04
TREM2	0.03	0.03
PTH1R	0.03		0.01
PTPN14	0.03	0.02	0.05
ADGRD1	0.03		0.03
ITGAM	0.03	0.03	0.01
GPR21	0.03	0.03
KDELR3	0.03	0.06
CD177	0.03		0.03
OR51E2	0.03
SERPING1	0.03	0.02	0.01
PDGFRA	0.03	0.02	0.01
HTR1B	0.03	0.01	0.02
SLC16A2	0.03		0.04
P2RX3	0.03		0.01
IL4R	0.03	0.05
GPRC5C	0.03	0.05
TLR3	0.03	0.07	0.01
ADRA2C	0.03
SLC52A2	0.03	0.2	0.06
IL20RB	0.03	0.09
CD72	0.03	0.02	0.02
OR6S1	0.03	0.03
SCARA5	0.03	0.04	0.04
SELP	0.03	0.05
GABRE	0.03	0.09
GALR1	0.03
PPARD	0.03	0.17	0.04
IGF2R	0.03	0.05	0.03
SDC4	0.03		0.01
CD44	0.03	0.07
PHEX	0.03	0.03
CD180	0.02	0.08	0.03
AXL	0.02		0.01
ITGAV	0.02	0.04
NR1H3	0.02	0.02
NR4A2	0.02	0.06	0.03
OR2H1	0.02		0.01
CD248	0.02		0.01
MST1R	0.02
IFNGR2	0.02	0.1
INSRR	0.02
GPR157	0.02		0.02
IL31RA	0.02	0.01
P2RY13	0.02	0.02	0.02
CD300LF	0.02		0.01
ITGB5	0.02		0.02
PKD2	0.02	0.02	0.01
PROKR2	0.02
HCAR2	0.02	0.01	0.01
LILRB3	0.02	0.02	0.01
MRGPRX3	0.02		0.02
PRLR	0.02		0.02
HTR2C	0.02
CD48	0.02	0.01	0.01
HTR1A	0.02
IL15RA	0.02
KREMEN1	0.02	0.02	0.04
CCR5	0.02	0.03	0.02
CANX	0.02	0.02	0.05
PTGER3	0.02	0.01
GRIN2C	0.02		0.02
LRP4	0.02	0.05	0.01
PTPN1	0.02	0.02	0.03
ADIPOR2	0.02	0.04	0.03
P2RY6	0.02		0.03
AMFR	0.02	0.05	0.02
NGFR	0.02	0.05
CLEC4G	0.02	0.13	0.02
CXCR2	0.02		0.02
TRPM4	0.02	0.07
TRPV1	0.02	0.01	0.02
TSPAN1	0.02	0.01
CHRM2	0.02		0.01
CDH7	0.02	0.03
GRIK4	0.02		0.01
RYR3	0.02		0.03
ADGRG2	0.02		0.04
ROR2	0.02
REEP6	0.02	0.06
RORA	0.02	0.01	0.03
GALR2	0.02		0.01
IL11RA	0.02	0.1	0.07
GPER1	0.02	0.01	0.01
TRAF7	0.02	0.08	0.01
GPR135	0.02
S1PR3	0.02		0.02
RARA	0.02	0.05	0.03
GPR137	0.02		0.11
SCARA3	0.02	0.04	0.07
ZNRF3	0.02	0.04	0.01
SCN5A	0.02
CLEC2D	0.02	0.06	0.05
SDC2	0.02		0.01
FAS	0.02		0.04
SSTR1	0.02	0.03
TLR2	0.02	0.01	0.03
TLR8	0.02		0.02
EDNRA	0.02		0.02
DPP4	0.02		0.01
TNFRSF21	0.02		0.01
FLT3	0.01
GABRD	0.01		0.03
GABRA3	0.01	0.01	0.01
FZD9	0.01
FZD1	0.01	0.04
SCTR	0.01		0.02
FGFRL1	0.01
FGFR1	0.01		0.03
FCGR3A	0.01	0.02	0.02
FAP	0.01	0.01	0.01
EPHA2	0.01	0.05	0.03
GLRA3	0.01	0.01
DGCR2	0.01	0.04
GFRA3	0.01		0.02
PTPRC	0.01	0.01	0.02
GPR108	0.01		0.04
ITPR3	0.01	0.01	0.03
JMJD6	0.01	0.09	0.01
LDLR	0.01	0.01	0.01
PTPN23	0.01		0.01
PTPRD	0.01		0.01
PTPRK	0.01	0.03	0.02
PTPRN2	0.01		0.01
PTPRO	0.01		0.02
REEP5	0.01	0.02
ROR1	0.01
CYSLTR1	0.01	0.07
DDR2	0.01		0.02
IL1R2	0.01		0.01
CXCR3	0.01
CSMD1	0.01	0.01	0.01
TNFRSF17	0.01	0.03
GPR161	0.01	0.02	0.01
GRID1	0.01	0.01
GRID2	0.01	0.01	0.01
GRM4	0.01
GRM7	0.01	0.01	0.01
GRM8	0.01	0.01
HTR2B	0.01	0.01
IGSF6	0.01	0.02
IGSF8	0.01	0.01	0.01
IL17RE	0.01
IL1R1	0.01
IL21R	0.01	0.06
IL6R	0.01		0.02
ITGA3	0.01		0.04
ITGA5	0.01	0.08	0.05
ITGAD	0.01	0.01
ITGB3	0.01	0.01
ITPR1	0.01	0.01
GPR158	0.01		0.01
ITPR2	0.01	0.03	0.04
GPR149	0.01
GPC1	0.01	0.01	0.01
CSF2RA	0.01	0.01	0.01
CSF3R	0.01
TNFRSF13B	0.01	0.01	0.01
CD207	0.01		0.01
TNFRSF19	0.01	0.04	0.03
CLEC4C	0.01	0.01	0.01
PPAN-P2RY11	0.01
OLR1	0.01
CNTNAP4	0.01		0.03
ITGA11	0.01		0.01
CCR1	0.01	0.01	0.01
CD9	0.01	0.02	0.03
CDH2	0.01		0.01
AGR2	0.01	0.01
CD53	0.01	0.01	0.01
CLDN2	0.01	0.01
CD47	0.01	0.01
ATP6AP2	0.01	0.01
ATRN	0.01
TNFRSF1B	0.01		0.01
ADGRE1	0.01	0.01
CD200R1L	0.01
C3AR1	0.01	0.09	0.02
CD300LB	0.01		0.04
CD82	0.01	0.09	0.04
CLEC4M	0.01		0.01
CD163	0.01	0.04	0.04
CLEC5A	0.01		0.01
C5AR1	0.01	0.03	0.03
CLEC6A	0.01	0.01
ACVR1	0.01	0.01
CLEC7A	0.01	0.01	0.01
PLXNB1	0.01
PLGRKT	0.01	0.01
PGR	0.01		0.01
PAQR7	0.01	0.01
TRAF4	0.01
TRPA1	0.01		0.01
TRPC3	0.01
TRPV4	0.01		0.02
TYROBP	0.01	0.04	0.01
VANGL1	0.01	0.07
PTPN11	0.01	0.02
PTGER4	0.01	0.01	0.02
PTCH1	0.01		0.05
PTAFR	0.01	0.03	0.03
LIFR	0.01	0.01	0.01
LPAR1	0.01		0.01
LRP1	0.01		0.01
LSR	0.01	0.02	0.04
LY96	0.01	0.05
NCSTN	0.01	0.04	0.02
NECTIN1	0.01
NPR2	0.01	0.06
NPTN	0.01	0.02
CSF1R	0.01	0.02	0.01
NPY1R	0.01
OPRM1	0.01
P2RX1	0.01	0.01
P2RX4	0.01		0.03
P2RY14	0.01	0.01	0.02
AATK	0.01		0.01
EPOR		0.09
TRAF2		0.08	0.01
SELE		0.07	0.02
GHR		0.05	0.02
DERL1		0.05	0.01
SLC18A2		0.05
BUD31		0.05
P2RY12		0.05	0.01
NR2F6		0.05	0.02
IL10RA		0.04	0.01
PTPRJ		0.04	0.02
PGRMC2		0.04
FZD8		0.04
CLEC10A		0.04	0.02
OGFR		0.04	0.03
PPARG		0.03
GRIN2D		0.03	0.01
LRP5		0.03
CSF2RB		0.03	0.02
SLC16A4		0.03	0.04
ACKR3		0.03	0.01
FZD5		0.02
CD14		0.02	0.01
RTP3		0.02
GABRA1		0.02
LY75		0.02	0.07
DERL2		0.02
IL7R		0.02
SORCS1		0.02
GABRG1		0.02
SLC45A3		0.02
ADGRG6		0.02
ADCY7		0.02
IL1RN		0.02	0.01
ITGB2		0.02	0.02
CD46		0.01
NR5A2		0.01
ADGRA1		0.01	0.01
ITGA10		0.01
NRCAM		0.01
ADCYAP1R1		0.01
CD79A		0.01	0.02
SORCS3		0.01
CDH10		0.01
ITGB4		0.01
TUBB3		0.01
CD247		0.01
ITGA7		0.01	0.01
AR		0.01	0.02
AVPR1A		0.01
ADRA2B		0.01
ADORA3		0.01
TNFRSF11A		0.01
CACHD1		0.01	0.02
THRB		0.01	0.02
PTPN6		0.01	0.02
PAQR5		0.01	0.03
PTPN9		0.01
NRXN3		0.01
AGER		0.01
CHRNB1		0.01
PTPRR		0.01	0.01
LMTK2		0.01
PTPRN		0.01	0.01
GPR88		0.01
PGRMC1		0.01
GABRQ		0.01
GABRG3		0.01	0.01
GABRG2		0.01
GPR62		0.01	0.01
LGR5		0.01
PTK7		0.01
RAMP1		0.01
LGR4		0.01
GRIA1		0.01
PTPRZ1		0.01
GABBR1		0.01	0.02
FZD7		0.01	0.01
DRD2		0.01
PRTG		0.01
NPR3		0.01
KCNJ4		0.01
RXRG		0.01
IGSF1		0.01
NR2F1		0.01
NR4A3		0.01
EGF		0.01
MMD2		0.01	0.01
EPHA10		0.01	0.01
MEGF11		0.01
ERBB4		0.01	0.01
ESRRG		0.01
RYR2		0.01
RYK		0.01	0.01
FZD10		0.01	0.02
FZD3		0.01
CRLF1			0.06
CMKLR1			0.05
ASIC3			0.04
NR6A1			0.04
IL13RA1			0.03
SELL			0.03
TRAF3			0.03
GPC4			0.03
FGFR2			0.02
FCMR			0.02
GPR171			0.02
CSMD3			0.02
FGFR3			0.02
GABRA5			0.02
GRIN3A			0.02
GRIN1			0.02
GPR26			0.02
CCR7			0.02
PTPN3			0.02
CHRNB2			0.02
TNFRSF8			0.02
VLDLR			0.02
TYRO3			0.02
TRPM2			0.02
RTN4R			0.02
CCR9			0.02
CD19			0.02
IL1RAPL1			0.02
NOTCH2			0.02
NT5E			0.02
CLU			0.01
ADORA1			0.01
BOC			0.01
CD27			0.01
CELSR1			0.01
CFI			0.01
ADORA2B			0.01
COL17A1			0.01
CSMD2			0.01
CLEC2L			0.01
BMPR1A			0.01
ASGR2			0.01
DDR1			0.01
PTPRF			0.01
PPARA			0.01
PLXNA1			0.01
P2RX5			0.01
OR51E1			0.01
OPRK1			0.01
OPN3			0.01
NTSR2			0.01
NR1D2			0.01
LRP3			0.01
REEP4			0.01
VDR			0.01
TRPM7			0.01
TRPC4			0.01
TRPC1			0.01
TRAF5			0.01
RELT			0.01
ST14			0.01
SMO			0.01
SDC1			0.01
SCARF2			0.01
S1PR2			0.01
RORB			0.01
LRP1B			0.01
LRP12			0.01
GPR37L1			0.01
GPR35			0.01
GPR19			0.01
GPR160			0.01
GPR153			0.01
GLRA2			0.01
GFRA2			0.01
GPRC5A			0.01
GABRB2			0.01
GABBR2			0.01
FPR2			0.01
FPR1			0.01
GPR68			0.01
LOXL3			0.01
LMBR1L			0.01
KCND2			0.01
ITGAL			0.01
IL1RL2			0.01
IL1RAP			0.01
IL17RD			0.01
IL17RA			0.01

### Sheet: Bootstrap. Split by SRA
	all	half1	half2
FLT1	1	1	1
RAMP2	1	1	1
ADGRF5	1	1	1
PECAM1	1	1	1
CD93	1	0.97	1
ENG	1	1	1
KDR	1	1	1
ESAM	1	1	1
CDH5	1	1	1
ADGRL4	0.99	1	0.93
PTPRB	0.97	1	0.97
TIE1	0.94	0.63	0.99
TEK	0.94	0.63	0.94
ROBO4	0.75	0.5	0.86
CLEC14A	0.75	0.58	0.85
GPIHBP1	0.62	0.12	0.64
FLT4	0.57	0.11	0.73
CALCRL	0.53	0.15	0.65
CLEC1A	0.44	0.4	0.49
CAV1	0.43	0.89	0.58
ADGRE5	0.42	0.19	0.33
ITGA1	0.42	0.4	0.52
ACVRL1	0.4	0.63	0.59
THBD	0.4	0.55	0.27
PLXND1	0.37	0.22	0.66
NPR1	0.33	0.13	0.51
BMPR2	0.33	0.36	0.41
NRP1	0.32	0.51	0.44
S1PR1	0.31	0.59	0.37
ITGA6	0.3	0.45	0.47
IGF1R	0.25	0.33	0.36
AQP1	0.25	0.06	0.05
OSMR	0.24	0.12	0.34
CD151	0.24	0.55	0.28
IL6ST	0.24	0.05	0.31
CD300LG	0.23	0.1	0.06
F11R	0.23	0.34	0.33
PLAUR	0.23	0.05	0.2
BCAM	0.22	0.46	0.24
TGFBR2	0.22	0.18	0.36
CD36	0.22	0.09	0.08
GPR182	0.21	0.04	0.12
RARG	0.21	0.01	0.13
ADGRG3	0.21		0.13
NRP2	0.2	0.07	0.24
STAB1	0.2	0.13	0.26
CR1	0.19	0.2	0.12
ITGB1	0.19	0.24	0.25
REEP3	0.18	0.31	0.18
CD81	0.18	0.09	0.23
ITGA9	0.18		0.14
CXCL16	0.18		0.06
APLNR	0.17	0.22	0.35
CLEC1B	0.16	0.01	0.08
IL10RB	0.16	0.19	0.34
APLP2	0.16	0.2	0.25
KIT	0.15	0.01	0.1
PEAR1	0.15	0.03	0.32
NR3C1	0.14	0.16	0.2
PTPRG	0.14	0.38	0.2
SIRPB1	0.14		0.24
PTPN18	0.14	0.02	0.25
TWF2	0.14	0.03	0.17
PLSCR4	0.13	0.04	0.08
CD101	0.13		0.08
LPAR6	0.13	0.06	0.12
TGFBR3	0.13	0.07	0.08
PTPRM	0.12	0.14	0.36
ADRB2	0.12	0.06	0.21
ABCA1	0.12	0.03	0.13
BAMBI	0.12	0.21	0.23
F2R	0.12	0.02	0.1
LOXL2	0.11	0.01	0.06
LRP8	0.11	0.06	0.26
PTPN12	0.11	0.03	0.13
FZD4	0.1	0.34	0.21
TBXA2R	0.1	0.03	0.11
DYSF	0.1	0.04	0.19
NR2F2	0.1	0.01	0.08
ACKR4	0.09		0.05
FCGRT	0.09	0.37	0.16
UNC5A	0.09		0.05
ADIPOR1	0.09	0.07	0.15
CD74	0.09		0.04
PLXNC1	0.09	0.01	0.06
PLA2R1	0.09		0.05
GPR4	0.09	0.07	0.33
ITGA4	0.09		0.28
CD59	0.09	0.39	0.04
CD55	0.09		0.04
CD40	0.09	0.11	0.18
EPHB4	0.09	0.15	0.27
IL27RA	0.08		0.02
GPR146	0.08	0.17	0.08
FZD6	0.08	0.35	0.16
ADGRL2	0.08	0.12	0.15
PTCH2	0.08		0.04
SDC3	0.08	0.02	0.14
ITGA8	0.08	0.01	0.06
SIGIRR	0.08	0.12	0.07
ACKR2	0.08		0.32
SCARB1	0.08	0.46	0.17
ADORA2A	0.08	0.01	0.35
SCARF1	0.07	0.13	0.32
GPR20	0.07		0.07
RAMP3	0.07		0.02
ADGRG1	0.07	0.02	0.04
EDNRB	0.07		0.02
KDELR2	0.07	0.02	0.05
LYVE1	0.07	0.03	0.05
VIPR1	0.07		0.04
P2RX7	0.07	0.04	0.02
NOTCH1	0.07	0.03
COL13A1	0.06	0.03	0.04
IL13RA2	0.06		0.04
EDA2R	0.06	0.06	0.09
KCND1	0.06	0.01	0.03
SLC40A1	0.06	0.28	0.09
STRA6	0.06	0.07	0.03
IFNAR2	0.06	0.07	0.04
TFRC	0.06	0.28	0.11
CDH19	0.06	0.08
GPC5	0.06	0.08
ADGRA2	0.06	0.13	0.32
CLEC9A	0.06		0.01
IL2RG	0.06	0.02	0.19
LRP10	0.06	0.05	0.12
INSR	0.06	0.14	0.1
PTGDR	0.06	0.01	0.01
LAMP2	0.06		0.1
TNFRSF10B	0.05	0.05	0.01
PLD2	0.05	0.01	0.01
IFNGR1	0.05	0.04	0.03
IFNAR1	0.05	0.04	0.08
CLEC4D	0.05	0.03	0.02
PAQR6	0.05	0.03
F2RL2	0.05	0.01	0.02
TNFRSF12A	0.05		0.03
PTGFR	0.05	0.01	0.05
OCLN	0.05	0.31	0.04
CD63	0.05	0.03	0.05
DCHS1	0.05	0.01	0.02
PROCR	0.05	0.05	0.03
NTRK1	0.05	0.04	0.06
ADRA2A	0.05	0.08
LPAR4	0.05	0.02	0.05
RTP4	0.05	0.38	0.18
SCARB2	0.05		0.04
KLRG2	0.05	0.09
GPR34	0.05	0.02	0.02
ACKR1	0.05	0.03	0.07
PTPRE	0.05		0.01
CD109	0.05	0.03	0.02
CNR2	0.05	0.02	0.03
CX3CR1	0.05		0.02
NR4A1	0.05	0.01	0.11
PTGIR	0.04	0.03	0.06
C5AR2	0.04	0.02	0.02
OR5K1	0.04		0.05
PTPN7	0.04
PAQR4	0.04		0.01
SORCS2	0.04	0.06	0.03
PDGFRB	0.04	0.02	0.05
TNFRSF11B	0.04	0.03	0.01
PVR	0.04	0.04	0.06
MRGPRF	0.04	0.01	0.03
STAB2	0.04	0.03	0.01
MERTK	0.04		0.02
AGTR2	0.04	0.01
TLR7	0.04	0.02	0.03
TNFRSF1A	0.04	0.05	0.14
ITGA2B	0.04		0.03
MMD	0.04		0.04
LAMP1	0.04	0.02	0.1
FCGR1B	0.04		0.01
FCGR2C	0.04	0.03	0.05
CXCR4	0.04	0.04	0.01
IFITM1	0.04	0.01	0.07
CSPG4	0.04	0.02	0.04
CCRL2	0.04	0.05	0.24
EGFR	0.04	0.02
VSIG4	0.04		0.05
HRH1	0.04		0.01
CLEC4E	0.04	0.04	0.02
GPR183	0.04	0.03	0.01
GRIK1	0.04		0.01
MSR1	0.03		0.05
MRC1	0.03	0.02	0.05
LAYN	0.03	0.05
CNTFR	0.03		0.01
COLEC12	0.03	0.03
CORIN	0.03	0.05
GPR65	0.03		0.01
LPAR3	0.03
LRP6	0.03		0.03
TRPC6	0.03	0.01	0.02
TRPM3	0.03	0.01
NOTCH3	0.03	0.02	0.04
KDELR1	0.03	0.03	0.07
HFE	0.03	0.11	0.05
PTPRA	0.03		0.04
TREM2	0.03		0.02
PTH1R	0.03	0.01	0.04
PTPN14	0.03	0.03	0.05
ADGRD1	0.03	0.02	0.01
ITGAM	0.03	0.01	0.03
GPR21	0.03		0.01
KDELR3	0.03
CD177	0.03		0.03
OR51E2	0.03	0.04
SERPING1	0.03		0.01
PDGFRA	0.03	0.01	0.04
HTR1B	0.03		0.03
SLC16A2	0.03	0.29
P2RX3	0.03	0.01
IL4R	0.03	0.02	0.08
GPRC5C	0.03	0.03	0.01
TLR3	0.03	0.02	0.01
ADRA2C	0.03		0.03
SLC52A2	0.03	0.01	0.11
IL20RB	0.03	0.26	0.01
CD72	0.03		0.05
OR6S1	0.03		0.02
SCARA5	0.03	0.01	0.03
SELP	0.03	0.12	0.06
GABRE	0.03	0.27
GALR1	0.03
PPARD	0.03	0.07	0.06
IGF2R	0.03	0.03	0.03
SDC4	0.03	0.01	0.01
CD44	0.03	0.01	0.04
PHEX	0.03		0.04
CD180	0.02	0.03	0.05
AXL	0.02	0.03	0.03
ITGAV	0.02	0.01
NR1H3	0.02	0.01	0.01
NR4A2	0.02	0.02	0.06
OR2H1	0.02		0.01
CD248	0.02	0.03	0.04
MST1R	0.02		0.02
IFNGR2	0.02		0.04
INSRR	0.02
GPR157	0.02	0.02	0.02
IL31RA	0.02	0.03
P2RY13	0.02	0.01
CD300LF	0.02	0.03	0.03
ITGB5	0.02	0.02	0.01
PKD2	0.02	0.05
PROKR2	0.02	0.03
HCAR2	0.02		0.02
LILRB3	0.02	0.01
MRGPRX3	0.02	0.04	0.01
PRLR	0.02	0.01
HTR2C	0.02	0.01
CD48	0.02
HTR1A	0.02		0.02
IL15RA	0.02	0.01
KREMEN1	0.02	0.01	0.03
CCR5	0.02		0.06
CANX	0.02		0.06
PTGER3	0.02
GRIN2C	0.02	0.04
LRP4	0.02		0.03
PTPN1	0.02	0.01	0.1
ADIPOR2	0.02	0.12
P2RY6	0.02		0.04
AMFR	0.02	0.01
NGFR	0.02	0.01	0.03
CLEC4G	0.02	0.04	0.02
CXCR2	0.02	0.04
TRPM4	0.02
TRPV1	0.02	0.02	0.03
TSPAN1	0.02	0.03
CHRM2	0.02		0.01
CDH7	0.02		0.01
GRIK4	0.02	0.01	0.01
RYR3	0.02	0.01	0.01
ADGRG2	0.02	0.02	0.04
ROR2	0.02	0.01
REEP6	0.02
RORA	0.02	0.02	0.01
GALR2	0.02
IL11RA	0.02	0.02	0.04
GPER1	0.02	0.01	0.04
TRAF7	0.02	0.08	0.02
GPR135	0.02		0.01
S1PR3	0.02	0.02	0.04
RARA	0.02	0.02
GPR137	0.02		0.02
SCARA3	0.02
ZNRF3	0.02	0.01	0.05
SCN5A	0.02	0.03
CLEC2D	0.02	0.44	0.04
SDC2	0.02	0.03	0.01
FAS	0.02	0.06
SSTR1	0.02		0.01
TLR2	0.02	0.02	0.01
TLR8	0.02		0.05
EDNRA	0.02	0.02	0.05
DPP4	0.02		0.01
TNFRSF21	0.02	0.01	0.07
FLT3	0.01		0.01
GABRD	0.01	0.01
GABRA3	0.01		0.01
FZD9	0.01	0.05
FZD1	0.01	0.01	0.02
SCTR	0.01		0.01
FGFRL1	0.01	0.02
FGFR1	0.01	0.01
FCGR3A	0.01	0.01	0.01
FAP	0.01	0.04
EPHA2	0.01	0.08	0.02
GLRA3	0.01	0.03
DGCR2	0.01		0.01
GFRA3	0.01		0.03
PTPRC	0.01	0.02	0.01
GPR108	0.01	0.02	0.02
ITPR3	0.01	0.07	0.01
JMJD6	0.01		0.01
LDLR	0.01
PTPN23	0.01
PTPRD	0.01
PTPRK	0.01	0.02	0.04
PTPRN2	0.01		0.01
PTPRO	0.01	0.01	0.03
REEP5	0.01		0.03
ROR1	0.01	0.06
CYSLTR1	0.01	0.01
DDR2	0.01		0.01
IL1R2	0.01	0.04
CXCR3	0.01		0.01
CSMD1	0.01	0.01
TNFRSF17	0.01		0.03
GPR161	0.01		0.01
GRID1	0.01
GRID2	0.01	0.01
GRM4	0.01		0.01
GRM7	0.01
GRM8	0.01
HTR2B	0.01	0.05	0.01
IGSF6	0.01	0.02	0.04
IGSF8	0.01		0.01
IL17RE	0.01
IL1R1	0.01	0.03
IL21R	0.01	0.02
IL6R	0.01	0.01
ITGA3	0.01
ITGA5	0.01	0.07	0.06
ITGAD	0.01	0.01
ITGB3	0.01	0.02	0.01
ITPR1	0.01	0.01
GPR158	0.01		0.02
ITPR2	0.01	0.02	0.05
GPR149	0.01
GPC1	0.01		0.03
CSF2RA	0.01		0.01
CSF3R	0.01	0.02	0.01
TNFRSF13B	0.01	0.02	0.03
CD207	0.01		0.02
TNFRSF19	0.01	0.14	0.03
CLEC4C	0.01	0.02	0.03
PPAN-P2RY11	0.01	0.01
OLR1	0.01	0.01
CNTNAP4	0.01		0.06
ITGA11	0.01		0.01
CCR1	0.01	0.04
CD9	0.01		0.01
CDH2	0.01	0.01
AGR2	0.01	0.06
CD53	0.01	0.04
CLDN2	0.01	0.01
CD47	0.01		0.03
ATP6AP2	0.01
ATRN	0.01
TNFRSF1B	0.01		0.01
ADGRE1	0.01	0.01	0.01
CD200R1L	0.01	0.02	0.03
C3AR1	0.01	0.04	0.03
CD300LB	0.01	0.02	0.06
CD82	0.01	0.01	0.08
CLEC4M	0.01		0.01
CD163	0.01		0.05
CLEC5A	0.01		0.03
C5AR1	0.01	0.03	0.01
CLEC6A	0.01	0.02
ACVR1	0.01
CLEC7A	0.01	0.01
PLXNB1	0.01
PLGRKT	0.01	0.01
PGR	0.01		0.01
PAQR7	0.01	0.03
TRAF4	0.01		0.01
TRPA1	0.01		0.04
TRPC3	0.01		0.03
TRPV4	0.01	0.01
TYROBP	0.01	0.01
VANGL1	0.01	0.02	0.01
PTPN11	0.01		0.02
PTGER4	0.01	0.01	0.02
PTCH1	0.01		0.01
PTAFR	0.01	0.03	0.01
LIFR	0.01	0.05	0.04
LPAR1	0.01	0.02	0.02
LRP1	0.01	0.02
LSR	0.01	0.04
LY96	0.01	0.03	0.03
NCSTN	0.01	0.01	0.05
NECTIN1	0.01
NPR2	0.01	0.01
NPTN	0.01		0.04
CSF1R	0.01	0.02	0.01
NPY1R	0.01	0.01	0.01
OPRM1	0.01		0.01
P2RX1	0.01	0.03
P2RX4	0.01
P2RY14	0.01	0.02	0.05
AATK	0.01		0.02
NPR3		0.27
PAQR5		0.17	0.02
SLC16A4		0.17	0.01
CD247		0.16
GPR143		0.15
HTR2A		0.14
FZD10		0.14	0.01
PRTG		0.13
PTPRR		0.09
ACKR3		0.09	0.02
SELE		0.08	0.02
IL1RL2		0.07	0.01
NR5A2		0.07
LY75		0.07	0.03
ADRA2B		0.05
CELSR1		0.05	0.01
CCR9		0.05
TRAF1		0.05	0.01
BDKRB2		0.05
SLC52A3		0.04
NT5E		0.04	0.01
CD27		0.04
CSF2RB		0.04
CMKLR1		0.04	0.02
PPARA		0.04
PTPN3		0.04	0.02
ITGA2		0.04
GABRG3		0.03
GHR		0.03	0.01
FZD2		0.03	0.01
ITGAL		0.03	0.01
OGFR		0.03
PLXNA2		0.03	0.01
MEGF11		0.03
ADRB1		0.03
ITGB4		0.02	0.01
RXRA		0.02
SELL		0.02	0.01
CD5		0.02
GPR153		0.02	0.01
RELT		0.02
AVPR1A		0.02	0.03
GPR82		0.02
GPRC5A		0.02
LRRC4		0.02
DERL2		0.02
MET		0.02
EPHA1		0.02
TRPM7		0.02
TRPC4		0.02
TRPC1		0.02
F2RL1		0.02
TRAF5		0.02
TNFRSF10C		0.02
IL1RAPL1		0.02
NR2F6		0.02
NR4A3		0.02
IL17RD		0.02	0.01
CCKAR		0.02
OR7D4		0.02
KCNJ15		0.02
CFI		0.02
IL7R		0.02
BOC		0.02
PTPN13		0.02
PTK7		0.02
OPN1SW		0.02
BUD31		0.02	0.01
NR1D2		0.02
IGSF1		0.02
CDH10		0.01
CD1D		0.01
ADCY7		0.01
CD14		0.01
CLEC2L		0.01	0.01
ADGRA3		0.01
CD300A		0.01	0.01
APCDD1		0.01
ADORA2B		0.01
CLEC10A		0.01	0.03
CHRNB1		0.01
CHRM3		0.01
CACHD1		0.01	0.01
BMPR1A		0.01	0.01
DCBLD2		0.01
ROBO1		0.01	0.01
RET		0.01
REEP4		0.01
PTPRU		0.01
PTPRT		0.01	0.02
PTPN9		0.01	0.01
PPARG		0.01
PLXNB2		0.01
PLXNA3		0.01
P2RY12		0.01	0.02
RHBDL2		0.01
ROBO2		0.01
OR2V1		0.01
TRPM6		0.01
TRAF6		0.01
TPRA1		0.01
TNFRSF14		0.01
TNFRSF11A		0.01	0.01
TLR4		0.01
ST14		0.01
SMO		0.01
SLC45A3		0.01
SLC26A6		0.01
SDC1		0.01
S1PR2		0.01
RYR1		0.01	0.01
RTN4R		0.01
IL13RA1		0.01	0.04
HHIP		0.01
GRIN2D		0.01	0.02
GPR160		0.01	0.01
GPR107		0.01
GPC4		0.01
GLRA1		0.01
GJB2		0.01
F3		0.01
F2RL3		0.01
EPHB1		0.01
EPHA3		0.01
DERL1		0.01	0.03
DDR1		0.01	0.01
IL10RA		0.01	0.01
IL17RC		0.01
NR3C2		0.01
MOG		0.01
LOXL3		0.01
ITGB2		0.01	0.01
ITGA7		0.01
ITGA10		0.01
GPR26			0.06
TLR1			0.04
NRSN1			0.03
EPHA10			0.03
PTPRN			0.03
GABBR2			0.03
ASIC3			0.03
GABRA5			0.02
ADORA1			0.02
GPR1			0.02
RYR2			0.02
CLEC4A			0.02
AR			0.02
ASGR2			0.02
KCNJ10			0.02
KIDINS220			0.02
GRIN3A			0.02
PGRMC1			0.02
ITGB8			0.01
CCR7			0.01
CD79A			0.01
THRB			0.01
SORL1			0.01
SORCS1			0.01
PLXNA1			0.01
SSTR2			0.01
ADGRL1			0.01
OR5P2			0.01
ADGRB3			0.01
TRPM2			0.01
NR2C2			0.01
TYRO3			0.01
OPRL1			0.01
ADGRL3			0.01
MMD2			0.01
PAQR9			0.01
PAQR3			0.01
LRP12			0.01
LRP1B			0.01
P2RY1			0.01
TNFRSF4			0.01
GPR27			0.01
GPR37			0.01
FGFR3			0.01
FCMR			0.01
PTPN6			0.01
REEP1			0.01
FCER1A			0.01
GPR68			0.01
RHO			0.01
ERBB4			0.01
FZD5			0.01
GPR12			0.01
GLRB			0.01
GFRA2			0.01
GABRQ			0.01
GABRA1			0.01
GPR22			0.01
IL2RA			0.01
CHRNB2			0.01
PTPN2			0.01
RXRG			0.01
GRM5			0.01
CTLA4			0.01

### Sheet: Samples. Split by SRS
half1	half2
SRA203368_SRS866910	SRA203368_SRS866909
SRA203368_SRS866911	SRA481537_SRS1724927
SRA481537_SRS1724930	SRA481537_SRS1724929
SRA481537_SRS1724931	SRA481537_SRS1724936
SRA481537_SRS1724933	SRA481537_SRS1724938
SRA481537_SRS1724934	SRA481537_SRS1724941
SRA481537_SRS1724937	SRA526019_SRS1913124
SRA481537_SRS1724939	SRA526019_SRS1913127
SRA526019_SRS1913126	SRA526019_SRS1913129
SRA526019_SRS1913128	SRA526019_SRS1913130
SRA526435_SRS1915124	SRA526435_SRS1915127
SRA526435_SRS1915125	SRA526435_SRS1915129
SRA526435_SRS1915126	SRA526435_SRS1915132
SRA526435_SRS1915128	SRA526435_SRS1915135
SRA526435_SRS1915130	SRA526435_SRS1915136
SRA526435_SRS1915131	SRA526435_SRS1915140
SRA526435_SRS1915133	SRA526435_SRS1915142
SRA526435_SRS1915134	SRA526435_SRS1915143
SRA526435_SRS1915137	SRA526435_SRS1915144
SRA526435_SRS1915138	SRA526435_SRS1915145
SRA526435_SRS1915139	SRA526435_SRS1915146
SRA526435_SRS1915141	SRA526435_SRS1915147
SRA526435_SRS1915149	SRA526435_SRS1915148
SRA526435_SRS1915150	SRA526435_SRS1915151
SRA526435_SRS1915153	SRA526435_SRS1915152
SRA526435_SRS1915156	SRA526435_SRS1915154
SRA526435_SRS1915157	SRA526435_SRS1915158
SRA526435_SRS1915159	SRA526435_SRS1915162
SRA526435_SRS1915160	SRA526435_SRS1915163
SRA526435_SRS1915161	SRA526435_SRS1915166
SRA526435_SRS1915164	SRA526435_SRS1915167
SRA526435_SRS1915165	SRA526435_SRS1915172
SRA526435_SRS1915168	SRA526435_SRS1915178
SRA526435_SRS1915169	SRA526435_SRS1915179
SRA526435_SRS1915170	SRA526435_SRS1915180
SRA526435_SRS1915171	SRA526435_SRS1915181
SRA526435_SRS1915174	SRA526435_SRS1915184
SRA526435_SRS1915182	SRA526435_SRS1915186
SRA526435_SRS1915183	SRA526435_SRS1915188
SRA526435_SRS1915185	SRA526435_SRS1915189
SRA526435_SRS1915187	SRA526435_SRS1915191
SRA526435_SRS1915190	SRA526435_SRS1915192
SRA526435_SRS1915194	SRA526435_SRS1915193
SRA526435_SRS1915198	SRA526435_SRS1915195
SRA526435_SRS1915199	SRA526435_SRS1915196
SRA526435_SRS1915202	SRA526435_SRS1915197
SRA526435_SRS1915207	SRA526435_SRS1915201
SRA526435_SRS1915210	SRA526435_SRS1915203
SRA526435_SRS1915211	SRA526435_SRS1915204
SRA526435_SRS1915212	SRA526435_SRS1915205
SRA526435_SRS1915213	SRA526435_SRS1915206
SRA526435_SRS1915216	SRA526435_SRS1915208
SRA526435_SRS1915218	SRA526435_SRS1915209
SRA526435_SRS1915224	SRA526435_SRS1915214
SRA526435_SRS1915225	SRA526435_SRS1915215
SRA526435_SRS1915227	SRA526435_SRS1915217
SRA526435_SRS1915233	SRA526435_SRS1915219
SRA526435_SRS1915235	SRA526435_SRS1915220
SRA526435_SRS1915238	SRA526435_SRS1915221
SRA526435_SRS1915241	SRA526435_SRS1915223
SRA526435_SRS1915249	SRA526435_SRS1915226
SRA526435_SRS1915250	SRA526435_SRS1915229
SRA526435_SRS1915251	SRA526435_SRS1915231
SRA526435_SRS1915253	SRA526435_SRS1915232
SRA526435_SRS1915254	SRA526435_SRS1915234
SRA526435_SRS1915256	SRA526435_SRS1915237
SRA575494_SRS2290358	SRA526435_SRS1915240
SRA585365_SRS3297651	SRA526435_SRS1915242
SRA592147_SRS2384613	SRA526435_SRS1915243
SRA592147_SRS2384614	SRA526435_SRS1915244
SRA592147_SRS2384616	SRA526435_SRS1915246
SRA592147_SRS2384617	SRA526435_SRS1915247
SRA592147_SRS2384618	SRA578634_SRS2302658
SRA593403_SRS2392269	SRA592147_SRS2384615
SRA599311_SRS2431648	SRA593403_SRS2392265
SRA608553_SRS2855788	SRA593403_SRS2392267
SRA608553_SRS2855789	SRA593403_SRS2392268
SRA609165_SRS2523503	SRA593403_SRS2392270
SRA609165_SRS2523504	SRA593403_SRS2392272
SRA609165_SRS2523509	SRA599311_SRS2431649
SRA609165_SRS2523511	SRA609165_SRS2523502
SRA609165_SRS2523515	SRA609165_SRS2523505
SRA609165_SRS2523516	SRA609165_SRS2523508
SRA609165_SRS2523518	SRA609165_SRS2523510
SRA609165_SRS2523519	SRA609165_SRS2523512
SRA609268_SRS2523779	SRA609165_SRS2523513
SRA611634_SRS2532207	SRA609165_SRS2523517
SRA625553_SRS2641017	SRA609165_SRS2523520
SRA628029_SRS2658204	SRA611634_SRS2532206
SRA635314_SRS2727266	SRA625553_SRS2641018
SRA638923_SRS2758458	SRA625553_SRS2641019
SRA638923_SRS2797077	SRA635314_SRS2727265
SRA645056_SRS2819412	SRA635314_SRS2727268
SRA653146_SRS2874276	SRA635314_SRS2727270
SRA653146_SRS3044249	SRA635314_SRS2727271
SRA653146_SRS3044259	SRA637291_SRS2749446
SRA653146_SRS3044262	SRA638923_SRS2758459
SRA658915_SRS2944113	SRA638923_SRS2797074
SRA658915_SRS2944115	SRA638923_SRS2797076
SRA662118_SRS2998557	SRA645056_SRS2819413
SRA664819_SRS3026283	SRA645056_SRS2819416
SRA664819_SRS3026284	SRA653146_SRS2874274
SRA664819_SRS3026285	SRA653146_SRS2874275
SRA664819_SRS3026286	SRA653146_SRS3044248
SRA664819_SRS3026287	SRA653146_SRS3044263
SRA664819_SRS3026288	SRA658915_SRS2944107
SRA664819_SRS3026289	SRA658915_SRS2944108
SRA664819_SRS3026290	SRA658915_SRS2944114
SRA665588_SRS3034030	SRA662115_SRS2998544
SRA665588_SRS3034033	SRA662115_SRS2998546
SRA665588_SRS3034035	SRA662115_SRS2998547
SRA667466_SRS3059946	SRA664819_SRS3026282
SRA667466_SRS3059950	SRA665588_SRS3034027
SRA667466_SRS3059951	SRA665588_SRS3034028
SRA667466_SRS3059953	SRA665588_SRS3034029
SRA667466_SRS3059954	SRA667466_SRS3059941
SRA667466_SRS3059957	SRA667466_SRS3059942
SRA667466_SRS3059958	SRA667466_SRS3059944
SRA667466_SRS3059959	SRA667466_SRS3059949
SRA667466_SRS3059961	SRA667466_SRS3059952
SRA667466_SRS3059969	SRA667466_SRS3059955
SRA667466_SRS3059971	SRA667466_SRS3059956
SRA667466_SRS3059973	SRA667466_SRS3059964
SRA667466_SRS3059974	SRA667466_SRS3059966
SRA667466_SRS3059975	SRA667466_SRS3059967
SRA667466_SRS3059976	SRA667466_SRS3059977
SRA667466_SRS3059979	SRA667466_SRS3059978
SRA667466_SRS3059981	SRA667466_SRS3059980
SRA667466_SRS3059985	SRA667466_SRS3059982
SRA667466_SRS3059986	SRA667466_SRS3059983
SRA667466_SRS3059987	SRA667466_SRS3059984
SRA667466_SRS3059989	SRA667466_SRS3059988
SRA667466_SRS3059990	SRA667466_SRS3059991
SRA667466_SRS3059995	SRA667466_SRS3059992
SRA667466_SRS3059998	SRA667466_SRS3059993
SRA667466_SRS3060001	SRA667466_SRS3059996
SRA667466_SRS3060002	SRA667466_SRS3059997
SRA667466_SRS3060003	SRA667466_SRS3059999
SRA667466_SRS3060007	SRA667466_SRS3060000
SRA667466_SRS3060008	SRA667466_SRS3060004
SRA667466_SRS3060009	SRA667466_SRS3060005
SRA667466_SRS3060011	SRA667466_SRS3060006
SRA667466_SRS3060012	SRA667466_SRS3060013
SRA667466_SRS3060014	SRA667466_SRS3060016
SRA667466_SRS3060015	SRA667466_SRS3060018
SRA667466_SRS3060017	SRA667466_SRS3060019
SRA667466_SRS3060021	SRA667466_SRS3060020
SRA667466_SRS3060024	SRA667466_SRS3060022
SRA667466_SRS3060025	SRA667466_SRS3060023
SRA667466_SRS3060026	SRA667466_SRS3060027
SRA667466_SRS3060028	SRA667466_SRS3060029
SRA667466_SRS3060030	SRA667466_SRS3060033
SRA667466_SRS3060031	SRA667466_SRS3060039
SRA667466_SRS3060032	SRA667466_SRS3060040
SRA667466_SRS3060034	SRA667466_SRS3060042
SRA667466_SRS3060036	SRA667466_SRS3060044
SRA667466_SRS3060037	SRA667466_SRS3060046
SRA667466_SRS3060041	SRA667466_SRS3060049
SRA667466_SRS3060043	SRA667466_SRS3060051
SRA667466_SRS3060045	SRA667466_SRS3060053
SRA667466_SRS3060047	SRA667466_SRS3060063
SRA667466_SRS3060048	SRA667466_SRS3060068
SRA667466_SRS3060050	SRA667466_SRS3060070
SRA667466_SRS3060052	SRA670243_SRS3078084
SRA667466_SRS3060059	SRA689041_SRS3166675
SRA667466_SRS3060062	SRA692557_SRS4245406
SRA667466_SRS3060064	SRA694785_SRS3214438
SRA667466_SRS3060065	SRA694785_SRS3214440
SRA667466_SRS3060066	SRA739096_SRS3545825
SRA667466_SRS3060071	SRA751294_SRS3625041
SRA675945_SRS3100155	SRA751294_SRS3625043
SRA694785_SRS3214441	SRA751294_SRS3625046
SRA694785_SRS3214442	SRA751294_SRS3625047
SRA738401_SRS3541979	SRA800102_SRS3990019
SRA748166_SRS3611962	SRA815945_SRS4088994
SRA751294_SRS3625042	SRA824823_SRS4170664
SRA783079_SRS3818441	SRA824823_SRS4170665
SRA783079_SRS3818442	SRA824823_SRS4170666
SRA797768_SRS3969076	SRA824823_SRS4170667
SRA800102_SRS3990017	SRA824823_SRS4170669
SRA807566_SRS4031560	SRA824823_SRS4170670
SRA815866_SRS4088857	SRA824823_SRS4170671
SRA815866_SRS4088858	SRA824823_SRS4170672
SRA824823_SRS4170668	SRA824823_SRS4170674
SRA824823_SRS4170673	SRA824823_SRS4170676
SRA824823_SRS4170675	SRA832392_SRS4237523
SRA832392_SRS4237518	SRA832392_SRS4237529
SRA832392_SRS4237522	SRA832392_SRS4237530
SRA832392_SRS4237524	SRA837885_SRS4281819
SRA850127_SRS4376745	SRA850127_SRS4376744
SRA850958_SRS4386119	SRA850958_SRS4386114
SRA850958_SRS4386123	SRA851241_SRS4388159
SRA850958_SRS4386125	SRA852206_SRS4405220
SRA862468_SRS4512239	SRA852206_SRS4405221
SRA868105_SRS4566017	SRA862468_SRS4512240
	SRA862468_SRS4512241

### Sheet: Samples. Split by SRA
half1	half2
SRA526019_SRS1913124	SRA203368_SRS866909
SRA526019_SRS1913126	SRA203368_SRS866910
SRA526019_SRS1913127	SRA203368_SRS866911
SRA526019_SRS1913128	SRA481537_SRS1724927
SRA526019_SRS1913129	SRA481537_SRS1724929
SRA526019_SRS1913130	SRA481537_SRS1724930
SRA575494_SRS2290358	SRA481537_SRS1724931
SRA592147_SRS2384613	SRA481537_SRS1724933
SRA592147_SRS2384614	SRA481537_SRS1724934
SRA592147_SRS2384615	SRA481537_SRS1724936
SRA592147_SRS2384616	SRA481537_SRS1724937
SRA592147_SRS2384617	SRA481537_SRS1724938
SRA592147_SRS2384618	SRA481537_SRS1724939
SRA608553_SRS2855788	SRA481537_SRS1724941
SRA608553_SRS2855789	SRA526435_SRS1915124
SRA609165_SRS2523502	SRA526435_SRS1915125
SRA609165_SRS2523503	SRA526435_SRS1915126
SRA609165_SRS2523504	SRA526435_SRS1915127
SRA609165_SRS2523505	SRA526435_SRS1915128
SRA609165_SRS2523508	SRA526435_SRS1915129
SRA609165_SRS2523509	SRA526435_SRS1915130
SRA609165_SRS2523510	SRA526435_SRS1915131
SRA609165_SRS2523511	SRA526435_SRS1915132
SRA609165_SRS2523512	SRA526435_SRS1915133
SRA609165_SRS2523513	SRA526435_SRS1915134
SRA609165_SRS2523515	SRA526435_SRS1915135
SRA609165_SRS2523516	SRA526435_SRS1915136
SRA609165_SRS2523517	SRA526435_SRS1915137
SRA609165_SRS2523518	SRA526435_SRS1915138
SRA609165_SRS2523519	SRA526435_SRS1915139
SRA609165_SRS2523520	SRA526435_SRS1915140
SRA625553_SRS2641017	SRA526435_SRS1915141
SRA625553_SRS2641018	SRA526435_SRS1915142
SRA625553_SRS2641019	SRA526435_SRS1915143
SRA628029_SRS2658204	SRA526435_SRS1915144
SRA635314_SRS2727265	SRA526435_SRS1915145
SRA635314_SRS2727266	SRA526435_SRS1915146
SRA635314_SRS2727268	SRA526435_SRS1915147
SRA635314_SRS2727270	SRA526435_SRS1915148
SRA635314_SRS2727271	SRA526435_SRS1915149
SRA638923_SRS2758458	SRA526435_SRS1915150
SRA638923_SRS2758459	SRA526435_SRS1915151
SRA638923_SRS2797074	SRA526435_SRS1915152
SRA638923_SRS2797076	SRA526435_SRS1915153
SRA638923_SRS2797077	SRA526435_SRS1915154
SRA662115_SRS2998544	SRA526435_SRS1915156
SRA662115_SRS2998546	SRA526435_SRS1915157
SRA662115_SRS2998547	SRA526435_SRS1915158
SRA667466_SRS3059941	SRA526435_SRS1915159
SRA667466_SRS3059942	SRA526435_SRS1915160
SRA667466_SRS3059944	SRA526435_SRS1915161
SRA667466_SRS3059946	SRA526435_SRS1915162
SRA667466_SRS3059949	SRA526435_SRS1915163
SRA667466_SRS3059950	SRA526435_SRS1915164
SRA667466_SRS3059951	SRA526435_SRS1915165
SRA667466_SRS3059952	SRA526435_SRS1915166
SRA667466_SRS3059953	SRA526435_SRS1915167
SRA667466_SRS3059954	SRA526435_SRS1915168
SRA667466_SRS3059955	SRA526435_SRS1915169
SRA667466_SRS3059956	SRA526435_SRS1915170
SRA667466_SRS3059957	SRA526435_SRS1915171
SRA667466_SRS3059958	SRA526435_SRS1915172
SRA667466_SRS3059959	SRA526435_SRS1915174
SRA667466_SRS3059961	SRA526435_SRS1915178
SRA667466_SRS3059964	SRA526435_SRS1915179
SRA667466_SRS3059966	SRA526435_SRS1915180
SRA667466_SRS3059967	SRA526435_SRS1915181
SRA667466_SRS3059969	SRA526435_SRS1915182
SRA667466_SRS3059971	SRA526435_SRS1915183
SRA667466_SRS3059973	SRA526435_SRS1915184
SRA667466_SRS3059974	SRA526435_SRS1915185
SRA667466_SRS3059975	SRA526435_SRS1915186
SRA667466_SRS3059976	SRA526435_SRS1915187
SRA667466_SRS3059977	SRA526435_SRS1915188
SRA667466_SRS3059978	SRA526435_SRS1915189
SRA667466_SRS3059979	SRA526435_SRS1915190
SRA667466_SRS3059980	SRA526435_SRS1915191
SRA667466_SRS3059981	SRA526435_SRS1915192
SRA667466_SRS3059982	SRA526435_SRS1915193
SRA667466_SRS3059983	SRA526435_SRS1915194
SRA667466_SRS3059984	SRA526435_SRS1915195
SRA667466_SRS3059985	SRA526435_SRS1915196
SRA667466_SRS3059986	SRA526435_SRS1915197
SRA667466_SRS3059987	SRA526435_SRS1915198
SRA667466_SRS3059988	SRA526435_SRS1915199
SRA667466_SRS3059989	SRA526435_SRS1915201
SRA667466_SRS3059990	SRA526435_SRS1915202
SRA667466_SRS3059991	SRA526435_SRS1915203
SRA667466_SRS3059992	SRA526435_SRS1915204
SRA667466_SRS3059993	SRA526435_SRS1915205
SRA667466_SRS3059995	SRA526435_SRS1915206
SRA667466_SRS3059996	SRA526435_SRS1915207
SRA667466_SRS3059997	SRA526435_SRS1915208
SRA667466_SRS3059998	SRA526435_SRS1915209
SRA667466_SRS3059999	SRA526435_SRS1915210
SRA667466_SRS3060000	SRA526435_SRS1915211
SRA667466_SRS3060001	SRA526435_SRS1915212
SRA667466_SRS3060002	SRA526435_SRS1915213
SRA667466_SRS3060003	SRA526435_SRS1915214
SRA667466_SRS3060004	SRA526435_SRS1915215
SRA667466_SRS3060005	SRA526435_SRS1915216
SRA667466_SRS3060006	SRA526435_SRS1915217
SRA667466_SRS3060007	SRA526435_SRS1915218
SRA667466_SRS3060008	SRA526435_SRS1915219
SRA667466_SRS3060009	SRA526435_SRS1915220
SRA667466_SRS3060011	SRA526435_SRS1915221
SRA667466_SRS3060012	SRA526435_SRS1915223
SRA667466_SRS3060013	SRA526435_SRS1915224
SRA667466_SRS3060014	SRA526435_SRS1915225
SRA667466_SRS3060015	SRA526435_SRS1915226
SRA667466_SRS3060016	SRA526435_SRS1915227
SRA667466_SRS3060017	SRA526435_SRS1915229
SRA667466_SRS3060018	SRA526435_SRS1915231
SRA667466_SRS3060019	SRA526435_SRS1915232
SRA667466_SRS3060020	SRA526435_SRS1915233
SRA667466_SRS3060021	SRA526435_SRS1915234
SRA667466_SRS3060022	SRA526435_SRS1915235
SRA667466_SRS3060023	SRA526435_SRS1915237
SRA667466_SRS3060024	SRA526435_SRS1915238
SRA667466_SRS3060025	SRA526435_SRS1915240
SRA667466_SRS3060026	SRA526435_SRS1915241
SRA667466_SRS3060027	SRA526435_SRS1915242
SRA667466_SRS3060028	SRA526435_SRS1915243
SRA667466_SRS3060029	SRA526435_SRS1915244
SRA667466_SRS3060030	SRA526435_SRS1915246
SRA667466_SRS3060031	SRA526435_SRS1915247
SRA667466_SRS3060032	SRA526435_SRS1915249
SRA667466_SRS3060033	SRA526435_SRS1915250
SRA667466_SRS3060034	SRA526435_SRS1915251
SRA667466_SRS3060036	SRA526435_SRS1915253
SRA667466_SRS3060037	SRA526435_SRS1915254
SRA667466_SRS3060039	SRA526435_SRS1915256
SRA667466_SRS3060040	SRA578634_SRS2302658
SRA667466_SRS3060041	SRA585365_SRS3297651
SRA667466_SRS3060042	SRA593403_SRS2392265
SRA667466_SRS3060043	SRA593403_SRS2392267
SRA667466_SRS3060044	SRA593403_SRS2392268
SRA667466_SRS3060045	SRA593403_SRS2392269
SRA667466_SRS3060046	SRA593403_SRS2392270
SRA667466_SRS3060047	SRA593403_SRS2392272
SRA667466_SRS3060048	SRA599311_SRS2431648
SRA667466_SRS3060049	SRA599311_SRS2431649
SRA667466_SRS3060050	SRA609268_SRS2523779
SRA667466_SRS3060051	SRA611634_SRS2532206
SRA667466_SRS3060052	SRA611634_SRS2532207
SRA667466_SRS3060053	SRA637291_SRS2749446
SRA667466_SRS3060059	SRA645056_SRS2819412
SRA667466_SRS3060062	SRA645056_SRS2819413
SRA667466_SRS3060063	SRA645056_SRS2819416
SRA667466_SRS3060064	SRA653146_SRS2874274
SRA667466_SRS3060065	SRA653146_SRS2874275
SRA667466_SRS3060066	SRA653146_SRS2874276
SRA667466_SRS3060068	SRA653146_SRS3044248
SRA667466_SRS3060070	SRA653146_SRS3044249
SRA667466_SRS3060071	SRA653146_SRS3044259
SRA670243_SRS3078084	SRA653146_SRS3044262
SRA675945_SRS3100155	SRA653146_SRS3044263
SRA689041_SRS3166675	SRA658915_SRS2944107
SRA692557_SRS4245406	SRA658915_SRS2944108
SRA694785_SRS3214438	SRA658915_SRS2944113
SRA694785_SRS3214440	SRA658915_SRS2944114
SRA694785_SRS3214441	SRA658915_SRS2944115
SRA694785_SRS3214442	SRA662118_SRS2998557
SRA738401_SRS3541979	SRA664819_SRS3026282
SRA739096_SRS3545825	SRA664819_SRS3026283
SRA748166_SRS3611962	SRA664819_SRS3026284
SRA751294_SRS3625041	SRA664819_SRS3026285
SRA751294_SRS3625042	SRA664819_SRS3026286
SRA751294_SRS3625043	SRA664819_SRS3026287
SRA751294_SRS3625046	SRA664819_SRS3026288
SRA751294_SRS3625047	SRA664819_SRS3026289
SRA815945_SRS4088994	SRA664819_SRS3026290
SRA824823_SRS4170664	SRA665588_SRS3034027
SRA824823_SRS4170665	SRA665588_SRS3034028
SRA824823_SRS4170666	SRA665588_SRS3034029
SRA824823_SRS4170667	SRA665588_SRS3034030
SRA824823_SRS4170668	SRA665588_SRS3034033
SRA824823_SRS4170669	SRA665588_SRS3034035
SRA824823_SRS4170670	SRA783079_SRS3818441
SRA824823_SRS4170671	SRA783079_SRS3818442
SRA824823_SRS4170672	SRA797768_SRS3969076
SRA824823_SRS4170673	SRA800102_SRS3990017
SRA824823_SRS4170674	SRA800102_SRS3990019
SRA824823_SRS4170675	SRA807566_SRS4031560
SRA824823_SRS4170676	SRA815866_SRS4088857
SRA850127_SRS4376744	SRA815866_SRS4088858
SRA850127_SRS4376745	SRA832392_SRS4237518
SRA850958_SRS4386114	SRA832392_SRS4237522
SRA850958_SRS4386119	SRA832392_SRS4237523
SRA850958_SRS4386123	SRA832392_SRS4237524
SRA850958_SRS4386125	SRA832392_SRS4237529
SRA852206_SRS4405220	SRA832392_SRS4237530
SRA852206_SRS4405221	SRA837885_SRS4281819
	SRA851241_SRS4388159
	SRA862468_SRS4512239
	SRA862468_SRS4512240
	SRA862468_SRS4512241
	SRA868105_SRS4566017

### Sheet: All expressed receptors
ASGR1
C4BPA
NR1H4
CFHR1
TMPRSS6
NR0B2
TFR2
GCGR
IL17RB
P2RY4
NR1I3
KLB
NR1I2
RORC
SUCNR1
PIGR
GJB2
ASGR2
SLC45A3
AVPR1A
GABBR2
PAQR9
RXRG
ERBB3
PRLR
THRB
RTP3
LGR4
MET
PTPN3
OR5M3
CLDN2
GFRA1
ESR1
HPN
FGFR4
AGTR1
PPARA
HNF4A
REEP6
ADRA1B
DERL3
ADGRF1
SSC4D
TMPRSS2
LOXL4
ADRB3
PKD2L2
GPR39
ADRA1A
SLC37A1
LGR5
NPR2
PPARG
IGF2R
TRAF2
JMJD6
RARA
SLC52A2
CD82
TRAF3
OGFR
ADCY9
NR2C1
IL1R1
NR1D1
TNFRSF1B
TRAF6
REEP4
S1PR2
FZD1
FAS
TRAF5
TPRA1
ITGA3
RXRB
GPR107
NR1D2
SMO
ACVR1
TRPM7
ROR1
PTPN23
OPN3
FZD8
ITGAV
TGFBR1
PTPN2
PPAN-P2RY11
DGCR2
PGRMC2
ATRN
MCOLN1
ACVR2A
NEO1
RYK
PTPN9
NENF
GPR137
PTCH1
SCARB2
LRP10
PROCR
STRA6
CD59
NCSTN
LAMP2
PTPN1
LAMP1
ATP6AP2
REEP5
CANX
IFNGR2
TRAF7
LIFR
SLC40A1
TFRC
OCLN
KDELR1
SCARB1
SIGIRR
ABCA1
IFNAR2
INSR
PTPRK
ITPR1
IFNAR1
PAQR7
LRP4
EPHA2
LY75
IL13RA1
HFE
PPARD
S1PR1
GPR146
PTPRG
F11R
ITGA5
ITPR2
NR4A1
PTPN11
LRP6
KDELR2
REEP3
CR1
ADIPOR1
NR3C1
ITGB1
CD81
SERPING1
SDC2
NR1H3
LRP1
GPRC5C
SDC1
CD1D
LDLR
PLXNB2
PTPRF
PTPRD
BMPR1A
TRAF4
NECTIN1
PLXNB1
CDH2
GPC4
LSR
CFI
IL1RAP
EGFR
IL11RA
DERL1
BUD31
AMFR
DERL2
ADIPOR2
SLC16A2
GHR
TNFRSF12A
ZNRF3
MMD
GPR108
RORA
IL6R
IL15RA
NR2F6
IL17RC
RXRA
CYB5D2
TMEM222
ITGB5
P2RX4
COLEC12
SDC4
ADORA1
KIDINS220
NR3C2
GPR19
MMD2
LRP3
FGFR2
IGSF11
CLU
PGRMC1
MAGED1
AR
FZD7
NT5E
NR6A1
FGFR3
ITGA7
P2RY2
RTN4RL1
FGFRL1
CELSR1
SLC26A6
EPHA1
ADGRA3
NOTCH2
PTPRJ
NR5A2
SCARA5
TLR8
VSIG4
CD207
CD300LF
CD180
CCR5
CYSLTR1
CD72
CD300LB
CLEC7A
FCGR3A
IL1RN
CCR1
LILRB3
CLEC5A
CLEC6A
CD48
CSF2RA
PTPRO
CXCR2
IL1R2
TREM1
CLEC4E
CLEC4D
CD177
TLR7
CX3CR1
GPR34
ITGAM
FCGR1B
CD300A
PTPN6
PTAFR
TREM2
CSF1R
TYROBP
CD53
CD14
C5AR1
C3AR1
ADGRE1
CLEC4C
IGSF6
P2RY12
P2RY6
CD163
CLEC10A
OR6S1
TNFRSF17
CD200R1L
CLEC4A
TLR1
IL21R
CXCR3
CLEC4M
HCAR2
GPR65
TNFRSF13B
P2RY13
CHRM2
ADCY7
NPY1R
P2RX1
GPR35
CD44
TNFRSF11A
PTGER4
TLR2
CSF2RB
IL17RA
PTPN22
ITGAL
ADORA3
GP9
TLR6
MCOLN2
CD5L
CCR2
ITGAX
MARCO
TREML4
FPR1
FPR2
CD69
OLR1
IL18RAP
CCR3
CD300E
FCRL1
CLEC12A
GPR141
ELANE
KLRD1
TNFRSF18
ITGB7
CD3D
TRBC2
CD28
IL2RB
CD3G
P2RY10
FCER2
IL7R
PITPNM3
DRD4
GUCY2F
GUCY2D
NR2E3
RHO
GLRA3
SCTR
CD79A
FCMR
CD19
GPR171
CCR7
IL10RA
PTPRC
SELL
ITGB2
GPR183
ITGAD
ITGB8
EPHB1
KCNJ10
GPRC5B
PLXNB3
GPR17
HHIP
S1PR5
GPR37
MAG
MOG
GPR62
LRP1B
TYRO3
AATK
SORCS1
GRIN2D
IGSF3
CNTFR
SORL1
DDR1
VLDLR
CRLF1
GPR12
FZD3
CELSR3
SSTR2
EPHA3
GPR27
ORAI2
ROBO1
GLRA2
RYR1
EPHB2
GPR173
IGDCC4
CHRNA3
RELT
ERBB4
IGSF1
GLRA1
CHRNB2
GRIK1
RAMP1
CSMD1
FZD9
HMMR
MEGF10
ADGRV1
NR2E1
EPHB3
CDH10
NTSR2
GPR37L1
PTPRZ1
EDNRB
ESRRG
PTPRN2
PTGDR
GRIN2C
CDH19
GPC5
PAQR6
SORCS2
CD101
IFNGR1
TNFRSF1A
RTP4
FCGRT
PTPN12
BAMBI
APLP2
CD151
ADGRL2
LRP8
APLNR
ITGA6
CAV1
ITGA1
ACVRL1
NRP1
KDELR3
TRPM4
LAYN
PLD2
BCAM
TNFRSF11B
LY96
LRP5
VANGL1
DPP4
LPAR4
TLR3
SLC16A4
RHBDL2
LEPR
FZD6
PTPN14
CACHD1
TNFRSF19
PKD2
ACKR3
NPR3
LPAR6
RAMP3
ITGA2B
CD109
CXCR4
PAQR5
PVR
NR4A3
NR4A2
ITGA2
LMTK2
CD27
CHRNB1
ERBB2
KCNJ15
SLC52A3
GPR143
HTR2A
TNFRSF9
TNFRSF25
SLC44A5
STYK1
APCDD1
PRTG
TRPM6
TNFRSF8
F2RL3
GPR82
OR7D4
S1PR4
TNFRSF14
BDKRB2
IL17RD
DCBLD2
CD5
ITPR3
PTPRR
CMKLR1
EPOR
CSF3R
TRAF1
GPR160
HRH1
SELE
SELP
PROKR2
IL20RB
GABRE
TRPC6
ADRA2C
PHEX
PTGFR
MRGPRF
AGTR2
AGR2
OR2H1
GPR157
FZD5
ITGB4
CORIN
PGR
HTR2B
F2RL1
GPR156
FZD10
UNC5B
ITGB3
TRPV4
PTGER3
SSC5D
PRSS12
VN1R5
AGER
PAQR8
CDON
TNFRSF10C
OR51E1
GABRR2
CALCR
CHRNA1
BDKRB1
MUSK
GLP1R
VIPR2
P2RX2
ART1
LGR6
HCAR1
OR5P2
CD247
CCR9
TACR3
IL18R1
TRPM1
GLP2R
ESRRB
OR6B2
IGDCC3
GP1BB
P2RX5
ESRRA
ROBO3
CHRM3
OPN1SW
DCC
ACVR2B
PTGER2
ADGRG6
OR2V1
PTPRU
RARB
GPBAR1
BOC
EGF
LRP2
ADRA2B
CXCR6
KLRK1
KLRG1
CD209
ITGA10
ROR2
CCKAR
IL17RE
GPR1
CTLA4
TNFRSF4
IL2RA
PTPN7
SCARA3
ACKR4
EDA2R
TNFRSF21
PTPN4
SORT1
PLXNA1
IGSF8
TLR4
REEP1
RET
MRGPRE
CACNA1C
PTK7
LMBR1L
SLC18A2
TMEM67
CD46
PTPRA
KREMEN1
FGFR1
PLGRKT
EPHA4
PLXNA2
ACVR1B
ADRB1
GPRC5A
TRPC1
LRRC4C
EPHA7
ADGRL3
NR2C2
NPTN
CD47
P2RY1
CD9
F3
TNFRSF10B
NGFR
FAP
DDR2
ITGA11
TRPC3
SCARF2
GRM3
TRPC4
GIPR
FFAR2
LRRC4
PTPN13
CDH6
ADORA2B
TRPV2
GFRA2
RORB
LOXL3
IL1RL2
LRP12
PDGFRA
LPAR1
GPR153
FZD2
ADGRD1
ADRA2A
KLRG2
COL17A1
ST14
VDR
DMBT1
OR5K1
GRIN3B
FCER1A
TSPAN1
SCN5A
IL31RA
OR51E2
CDH7
SSTR1
GPR21
IFITM1
S1PR3
EDNRA
PDGFRB
NOTCH3
CSPG4
CD248
P2RY14
GPER1
PTH1R
AXL
CD63
GPR20
CD36
AQP1
CD300LG
PTPRB
ROBO4
TEK
CLEC14A
GPIHBP1
FLT4
CALCRL
CLEC1A
NPR1
OSMR
PLXND1
NRP2
ADGRL4
ESAM
ADGRF5
KDR
CDH5
CD93
FLT1
TIE1
PECAM1
RAMP2
ENG
CD74
CXCL16
STAB1
LYVE1
SIRPB1
CD40
ITGA4
PTPN18
ADRB2
TWF2
IL4R
IL10RB
IL6ST
BMPR2
IGF1R
TGFBR2
PLSCR4
TGFBR3
CLEC2D
CCRL2
TBXA2R
ADORA2A
ACKR2
PTPRM
SCARF1
ADGRA2
GPR4
FZD4
EPHB4
DYSF
IL2RG
PEAR1
PLAUR
RARG
THBD
ADGRE5
ACKR1
ADGRG1
PAQR4
PTPRE
P2RX7
MERTK
NOTCH1
SDC3
PLA2R1
IL13RA2
VIPR1
UNC5A
PTCH2
COL13A1
CNR2
CLEC1B
CLEC9A
DCHS1
IL27RA
KIT
GPR182
ADGRG3
ITGA9
LOXL2
F2R
NR2F2
ITGA8
MRC1
FCGR2C
MSR1
STAB2
C5AR2
CD55
PLXNC1
CLEC4G
GPR45
IL1RAPL1
GRID2
GRIK2
GRIA4
GPR162
PLXNA3
LMTK3
GPR85
GRIA1
NRXN3
NR2F1
ADGRL1
NTRK2
ADGRB2
ADGRB1
GABRB1
ADCYAP1R1
EPHA5
CNR1
GABRA2
GRIN2B
NTRK3
NRXN1
GRIA2
CSMD2
EPHB6
GFRA4
PLXNA4
GRIK5
CELSR2
LRP11
LINGO1
REEP2
CNTNAP2
TUBB3
ROBO2
GABBR1
NRXN2
PTPRS
THRA
FXYD6
EPHA10
SORCS3
ADGRA1
ADGRB3
GRIN1
CSMD3
GABRG1
NRSN1
CNTN1
KCND2
PTPN5
GRM5
GRIA3
SLC17A7
ADCY1
GRIN2A
GABRA5
ATP1A3
PTPRN
GABRG2
GABRB3
MEGF11
NRCAM
SCN8A
GLRB
CNTNAP1
RYR2
GABRA1
GPR158
GABRD
KCNJ4
GPR88
GABRA4
GRM1
GPR83
HRH3
DRD2
GPR6
CHRM1
GPR22
OPRL1
GABRG3
GABRQ
HTR2C
GABRB2
CHRNA4
CRHR1
GPR101
GABRA3
GRIN3A
CLEC2L
TRPM2
RYR3
GRM4
PAQR3
FLT3
ADGRG2
GALR1
GPR149
GFRA3
TRPV1
TRPA1
GPR68
MRGPRX3
GALR2
LPAR3
P2RX3
F2RL2
ASIC3
NTRK1
KCND1
GPC1
GRIK4
GRM7
PTPRT
TRPM3
OPRK1
PTGIR
GPR161
RTN4R
GPR26
CNTNAP4
OPRM1
GPR135
HTR1B
GRID1
GRM8
HTR1A
MST1R
INSRR
